# ANANSE: An enhancer network-based computational approach for predicting key transcription factors in cell fate determination

**DOI:** 10.1101/2020.06.05.135798

**Authors:** Quan Xu, Georgios Georgiou, Siebren Frölich, Maarten van der Sande, Gert Jan C. Veenstra, Huiqing Zhou, Simon J. van Heeringen

## Abstract

Proper cell fate determination is largely orchestrated by complex gene regulatory networks centered around transcription factors. However, experimental elucidation of key transcription factors that drive cellular identity is currently often intractable. Here, we present ANANSE (<u>AN</u>alysis <u>A</u>lgorithm for <u>N</u>etworks <u>S</u>pecified by <u>E</u>nhancers), a network-based method that exploits enhancer-encoded regulatory information to identify the key transcription factors in cell fate determination. As cell type-specific transcription factors predominantly bind to enhancers, we use regulatory networks based on enhancer properties to prioritize transcription factors. First, we predict genome-wide binding profiles of transcription factors in various cell types using enhancer activity and transcription factor binding motifs. Subsequently, applying these inferred binding profiles, we construct cell type-specific gene regulatory networks, and then predict key transcription factors controlling cell fate transitions using differential networks between cell types. This method outperforms existing approaches in correctly predicting major transcription factors previously identified to be sufficient for trans-differentiation. Finally, we apply ANANSE to define an atlas of key transcription factors in 18 normal human tissues. In conclusion, we present a ready-to-implement computational tool for efficient prediction of transcription factors in cell fate determination and to study transcription factor-mediated regulatory mechanisms. ANANSE is freely available at https://github.com/vanheeringen-lab/ANANSE.
