## Supplementary Table S1 for "ANANSE: An enhancer network-based computational approach for predicting key transcription factors in cell fate determination"

### Sheet: Sheet1
Cell type	Accession	Sample type	Reference	PMID	Used for
Fibroblast	ENCFF249BIO	RNA-seq	ENCODE Project Consortium, 2012	PMID: 22955616	Influence score (transdifferentiation benchmark)
Fibroblast	ENCFF273FCE	RNA-seq	ENCODE Project Consortium, 2012	PMID: 22955616	Influence score (transdifferentiation benchmark)
Heart (cardiomyocyte)	ENCFF302MIL	ATAC-seq	ENCODE Project Consortium, 2012	PMID: 22955616	Influence score (transdifferentiation benchmark); GRN benchmark; Tissue analysis
Liver (Hepatocyte)	ENCFF365QPE	RNA-seq	ENCODE Project Consortium, 2012	PMID: 22955616	Influence score (transdifferentiation benchmark)
Liver (Hepatocyte)	ENCFF367XVO	RNA-seq	ENCODE Project Consortium, 2012	PMID: 22955616	Influence score (transdifferentiation benchmark)
Liver (Hepatocyte)	ENCFF572NBX	H3K27ac ChIP-seq	ENCODE Project Consortium, 2012	PMID: 22955616	Influence score (transdifferentiation benchmark); GRN benchmark; Tissue analysis
Liver (Hepatocyte)	ENCFF628MCV	ATAC-seq	ENCODE Project Consortium, 2012	PMID: 22955616	Influence score (transdifferentiation benchmark); GRN benchmark; Tissue analysis
Liver (Hepatocyte)	ENCFF688YVP	RNA-seq	ENCODE Project Consortium, 2012	PMID: 22955616	Influence score (transdifferentiation benchmark)
Heart (cardiomyocyte)	ENCFF834ZEK	H3K27ac ChIP-seq	ENCODE Project Consortium, 2012	PMID: 22955616	Influence score (transdifferentiation benchmark); GRN benchmark; Tissue analysis
Heart (cardiomyocyte)	ENCFF906UQF	ATAC-seq	ENCODE Project Consortium, 2012	PMID: 22955616	Influence score (transdifferentiation benchmark); GRN benchmark; Tissue analysis
Liver (Hepatocyte)	ENCFF909KWN	ATAC-seq	ENCODE Project Consortium, 2012	PMID: 22955616	Influence score (transdifferentiation benchmark); GRN benchmark; Tissue analysis
Liver (Hepatocyte)	ENCFF938MAS	RNA-seq	ENCODE Project Consortium, 2012	PMID: 22955616	Influence score (transdifferentiation benchmark)
Heart (cardiomyocyte)	ENCLB184ZZZ	RNA-seq	ENCODE Project Consortium, 2012	PMID: 22955616	Influence score (transdifferentiation benchmark)
Heart (cardiomyocyte)	ENCLB183ZZZ	RNA-seq	ENCODE Project Consortium, 2012	PMID: 22955616	Influence score (transdifferentiation benchmark)
Keratinocyte	ENCLB555ATL	RNA-seq	ENCODE Project Consortium, 2012	PMID: 22955616	Influence score (transdifferentiation benchmark)
Keratinocyte	ENCLB555ATM	RNA-seq	ENCODE Project Consortium, 2012	PMID: 22955616	Influence score (transdifferentiation benchmark)
Osteocyte	ENCLB555ALS	RNA-seq	ENCODE Project Consortium, 2012	PMID: 22955616	Influence score (transdifferentiation benchmark)
Osteocyte	ENCLB555ATZ	RNA-seq	ENCODE Project Consortium, 2012	PMID: 22955616	Influence score (transdifferentiation benchmark)
iPSC	GSM706065	H3K27ac ChIP-seq	Roadmap Epigenomics	PMID: 20944595	Influence score (transdifferentiation benchmark)
Fibroblast	GSM733662	H3K27ac ChIP-seq	ENCODE Project Consortium, 2012	PMID: 22955616	Influence score (transdifferentiation benchmark)
Osteocyte	GSM733739	H3K27ac ChIP-seq	ENCODE Project Consortium, 2012	PMID: 22955616	Influence score (transdifferentiation benchmark)
Astrocyte	GSM733763	H3K27ac ChIP-seq	ENCODE Project Consortium, 2012	PMID: 22955616	Influence score (transdifferentiation benchmark)
Keratinocyte	SRR2172653	H3K27ac ChIP-seq	ENCODE Project Consortium, 2012	PMID: 22955616	Influence score (transdifferentiation benchmark)
Keratinocyte	GSM3444164	ATAC-seq	Li et al. 2019	PMID: 30686763	Influence score (transdifferentiation benchmark)
Keratinocyte	GSM3444165	ATAC-seq	Li et al. 2019	PMID: 30686763	Influence score (transdifferentiation benchmark)
iPSC	GSM2264802	ATAC-seq	Lie et al. 2017	PMID: 28663367	Influence score (transdifferentiation benchmark)
iPSC	GSM2264803	ATAC-seq	Lie et al. 2017	PMID: 28663367	Influence score (transdifferentiation benchmark)
Fibroblast	GSM2650668	ATAC-seq	Liu et al. 2020	PMID: 33203843	Influence score (transdifferentiation benchmark)
Fibroblast	GSM2650669	ATAC-seq	Liu et al. 2020	PMID: 33203843	Influence score (transdifferentiation benchmark)
Osteocyte	GSM3414755	ATAC-seq	Morris et al. 2019	PMID: 30598549	Influence score (transdifferentiation benchmark)
Macrophage	GSM2262949	H3K27ac ChIP-seq	Novakovic et al. 2016	PMID: 27863248	Influence score (transdifferentiation benchmark)
Macrophage	GSM2325691	ATAC-seq	Novakovic et al. 2016	PMID: 27863248	Influence score (transdifferentiation benchmark)
Macrophage	GSM2262901	RNA-seq	Novakovic et al. 2016	PMID: 27863248	Influence score (transdifferentiation benchmark)
Macrophage	GSM2262902	RNA-seq	Novakovic et al. 2016	PMID: 27863248	Influence score (transdifferentiation benchmark)
iPSC	GSM3393706	RNA-seq	Soares et al. 2019	PMID: 31413199	Influence score (transdifferentiation benchmark)
iPSC	GSM3393707	RNA-seq	Soares et al. 2019	PMID: 31413199	Influence score (transdifferentiation benchmark)
Astrocyte	GSM3106830	ATAC-seq	Song et al. 2019	PMID: 31367015	Influence score (transdifferentiation benchmark)
Astrocyte	GSM3106831	ATAC-seq	Song et al. 2019	PMID: 31367015	Influence score (transdifferentiation benchmark)
Astrocyte	GSM3430885	RNA-seq	Tchieu et al. 2019	PMID: 30804533	Influence score (transdifferentiation benchmark)
Astrocyte	GSM3430886	RNA-seq	Tchieu et al. 2019	PMID: 30804533	Influence score (transdifferentiation benchmark)
HeLa-S3	GSM3759932	ATAC-seq	Segura-Bayona et al. 2020	PMID: 32755577	TF binding prediction (model training)
HeLa-S3	GSM3759933	ATAC-seq	Segura-Bayona et al. 2020	PMID: 32755577	TF binding prediction (model training)
HeLa-S3	GSM3462843	ATAC-seq	Oomen et al. 2019	PMID: 30655336	TF binding prediction (model training)
HeLa-S3	GSM3462844	ATAC-seq	Oomen et al. 2019	PMID: 30655336	TF binding prediction (model training)
HeLa-S3	GSM2830381	ATAC-seq	Cho et al. 2018	PMID: 29731168	TF binding prediction (model training)
HeLa-S3	GSM2830382	ATAC-seq	Cho et al. 2018	PMID: 29731168	TF binding prediction (model training)
H1-hESC	GSM4130883	ATAC-seq	Grubert et al. 2020	PMID: 32728247	TF binding prediction (model training)
H1-hESC	GSM4130884	ATAC-seq	Grubert et al. 2020	PMID: 32728247	TF binding prediction (model training)
K562	GSM4957251	ATAC-seq	Granja et al. 2021	PMID: 33633365	TF binding prediction (model training)
K562	GSM4957252	ATAC-seq	Granja et al. 2021	PMID: 33633365	TF binding prediction (model training)
K562	GSM4130894	ATAC-seq	Grubert et al. 2020	PMID: 32728247	TF binding prediction (model training)
K562	GSM4130895	ATAC-seq	Grubert et al. 2020	PMID: 32728247	TF binding prediction (model training)
H9-hESC	GSM4130885	ATAC-seq	Grubert et al. 2020	PMID: 32728247	TF binding prediction (model training)
H9-hESC	GSM4130886	ATAC-seq	Grubert et al. 2020	PMID: 32728247	TF binding prediction (model training)
Hep-G2	GSM2564061	ATAC-seq	Runge et al. 2018	PMID: 29432129	TF binding prediction (model training)
Hep-G2	GSM2564064	ATAC-seq	Runge et al. 2018	PMID: 29432129	TF binding prediction (model training)
MCF-7	GSM4957255	ATAC-seq	Granja et al. 2021	PMID: 33633365	TF binding prediction (model training)
MCF-7	GSM4957256	ATAC-seq	Granja et al. 2021	PMID: 33633365	TF binding prediction (model training)
GM12878	GSM3301897	ATAC-seq	Johnston et al. 2019	PMID: 31375681	TF binding prediction (model training)
GM12878	GSM3301896	ATAC-seq	Johnston et al. 2019	PMID: 31375681	TF binding prediction (model training)
HEK293	ENCFF016LAV	H3K27ac ChIP-seq	ENCODE Project Consortium, 2012	PMID: 22955616	TF binding prediction (model training)
MCF-7	ENCFF096GIM	H3K27ac ChIP-seq	ENCODE Project Consortium, 2012	PMID: 22955616	TF binding prediction (model training)
HeLa-S3	ENCFF113QJM	H3K27ac ChIP-seq	ENCODE Project Consortium, 2012	PMID: 22955616	TF binding prediction (model training)
MCF-7	ENCFF181AML	H3K27ac ChIP-seq	ENCODE Project Consortium, 2012	PMID: 22955616	TF binding prediction (model training)
HeLa-S3	ENCFF218BUW	H3K27ac ChIP-seq	ENCODE Project Consortium, 2012	PMID: 22955616	TF binding prediction (model training)
MCF-7	ENCFF224RMQ	H3K27ac ChIP-seq	ENCODE Project Consortium, 2012	PMID: 22955616	TF binding prediction (model training)
H1-hESC	ENCFF238SQN	H3K27ac ChIP-seq	ENCODE Project Consortium, 2012	PMID: 22955616	TF binding prediction (model training)
H1-hESC	ENCFF242PAC	H3K27ac ChIP-seq	ENCODE Project Consortium, 2012	PMID: 22955616	TF binding prediction (model training)
K562	ENCFF301TVL	H3K27ac ChIP-seq	ENCODE Project Consortium, 2012	PMID: 22955616	TF binding prediction (model training)
HEK293	ENCFF588KSR	H3K27ac ChIP-seq	ENCODE Project Consortium, 2012	PMID: 22955616	TF binding prediction (model training)
H1-hESC	ENCFF663SAM	H3K27ac ChIP-seq	ENCODE Project Consortium, 2012	PMID: 22955616	TF binding prediction (model training)
HepG2	ENCFF686HFQ	H3K27ac ChIP-seq	ENCODE Project Consortium, 2012	PMID: 22955616	TF binding prediction (model training)
MCF-7	ENCFF692SZU	H3K27ac ChIP-seq	ENCODE Project Consortium, 2012	PMID: 22955616	TF binding prediction (model training)
GM12878	ENCFF804NCH	H3K27ac ChIP-seq	ENCODE Project Consortium, 2012	PMID: 22955616	TF binding prediction (model training)
HepG2	ENCFF805KGN	H3K27ac ChIP-seq	ENCODE Project Consortium, 2012	PMID: 22955616	TF binding prediction (model training)
K562	ENCFF879BWC	H3K27ac ChIP-seq	ENCODE Project Consortium, 2012	PMID: 22955616	TF binding prediction (model training)
GM12878	ENCFF948GTC	H3K27ac ChIP-seq	ENCODE Project Consortium, 2012	PMID: 22955616	TF binding prediction (model training)
H1-hESC	ENCFF948UXT	H3K27ac ChIP-seq	ENCODE Project Consortium, 2012	PMID: 22955616	TF binding prediction (model training)
adrenal gland	ENCFF711SUI	ATAC-seq	ENCODE Project Consortium, 2012	PMID: 22955616	GRN benchmark; Tissue analysis
adrenal gland	ENCFF284LMQ	ATAC-seq	ENCODE Project Consortium, 2012	PMID: 22955616	GRN benchmark; Tissue analysis
colon	ENCFF528QSM	ATAC-seq	ENCODE Project Consortium, 2012	PMID: 22955616	GRN benchmark; Tissue analysis
colon	ENCFF482HAC	ATAC-seq	ENCODE Project Consortium, 2012	PMID: 22955616	GRN benchmark; Tissue analysis
colon	ENCFF109MIT	ATAC-seq	ENCODE Project Consortium, 2012	PMID: 22955616	GRN benchmark; Tissue analysis
colon	ENCFF325VEG	ATAC-seq	ENCODE Project Consortium, 2012	PMID: 22955616	GRN benchmark; Tissue analysis
colon	ENCFF485DUM	ATAC-seq	ENCODE Project Consortium, 2012	PMID: 22955616	GRN benchmark; Tissue analysis
esophagus	ENCFF846JID	ATAC-seq	ENCODE Project Consortium, 2012	PMID: 22955616	GRN benchmark; Tissue analysis
esophagus	ENCFF729NAI	ATAC-seq	ENCODE Project Consortium, 2012	PMID: 22955616	GRN benchmark; Tissue analysis
esophagus	ENCFF762MNF	ATAC-seq	ENCODE Project Consortium, 2012	PMID: 22955616	GRN benchmark; Tissue analysis
heart	ENCFF906UQF	ATAC-seq	ENCODE Project Consortium, 2012	PMID: 22955616	GRN benchmark; Tissue analysis
heart	ENCFF302MIL	ATAC-seq	ENCODE Project Consortium, 2012	PMID: 22955616	GRN benchmark; Tissue analysis
liver	ENCFF628MCV	ATAC-seq	ENCODE Project Consortium, 2012	PMID: 22955616	GRN benchmark; Tissue analysis
liver	ENCFF909KWN	ATAC-seq	ENCODE Project Consortium, 2012	PMID: 22955616	GRN benchmark; Tissue analysis
lung	ENCFF998HKK	ATAC-seq	ENCODE Project Consortium, 2012	PMID: 22955616	GRN benchmark; Tissue analysis
lung	ENCFF736IMM	ATAC-seq	ENCODE Project Consortium, 2012	PMID: 22955616	GRN benchmark; Tissue analysis
lung	ENCFF400TMN	ATAC-seq	ENCODE Project Consortium, 2012	PMID: 22955616	GRN benchmark; Tissue analysis
lung	ENCFF685DWY	ATAC-seq	ENCODE Project Consortium, 2012	PMID: 22955616	GRN benchmark; Tissue analysis
ovary	ENCFF780JBA	ATAC-seq	ENCODE Project Consortium, 2012	PMID: 22955616	GRN benchmark; Tissue analysis
ovary	ENCFF844CSK	ATAC-seq	ENCODE Project Consortium, 2012	PMID: 22955616	GRN benchmark; Tissue analysis
pancreas	ENCFF414FVH	ATAC-seq	ENCODE Project Consortium, 2012	PMID: 22955616	GRN benchmark; Tissue analysis
pancreas	ENCFF829XME	ATAC-seq	ENCODE Project Consortium, 2012	PMID: 22955616	GRN benchmark; Tissue analysis
prostate	ENCFF670GFY	ATAC-seq	ENCODE Project Consortium, 2012	PMID: 22955616	GRN benchmark; Tissue analysis
prostate	ENCFF033MJC	ATAC-seq	ENCODE Project Consortium, 2012	PMID: 22955616	GRN benchmark; Tissue analysis
spleen	ENCFF294ZCT	ATAC-seq	ENCODE Project Consortium, 2012	PMID: 22955616	GRN benchmark; Tissue analysis
spleen	ENCFF688AAU	ATAC-seq	ENCODE Project Consortium, 2012	PMID: 22955616	GRN benchmark; Tissue analysis
stomach	ENCFF675QOY	ATAC-seq	ENCODE Project Consortium, 2012	PMID: 22955616	GRN benchmark; Tissue analysis
stomach	ENCFF249EGX	ATAC-seq	ENCODE Project Consortium, 2012	PMID: 22955616	GRN benchmark; Tissue analysis
CD34+ bone marrow	GSM2543096	ATAC-seq	Buenrostro et al. 2018	PMID: 29706549	GRN benchmark; Tissue analysis
CD34+ bone marrow	GSM2543097	ATAC-seq	Buenrostro et al. 2018	PMID: 29706549	GRN benchmark; Tissue analysis
myoblasts	GSM4143873	ATAC-seq	Martone et al. 2020	PMID: 32596946	GRN benchmark; Tissue analysis
myoblasts	GSM4143874	ATAC-seq	Martone et al. 2020	PMID: 32596946	GRN benchmark; Tissue analysis
liver	ENCFF187YKL	H3K27ac ChIP-seq	ENCODE Project Consortium, 2012	PMID: 22955616	GRN benchmark; Tissue analysis
esophagus	ENCFF166HVM	H3K27ac ChIP-seq	ENCODE Project Consortium, 2012	PMID: 22955616	GRN benchmark; Tissue analysis
skin	ENCFF166BMF	H3K27ac ChIP-seq	ENCODE Project Consortium, 2012	PMID: 22955616	GRN benchmark; Tissue analysis
thymus	ENCFF829DSA	H3K27ac ChIP-seq	ENCODE Project Consortium, 2012	PMID: 22955616	GRN benchmark; Tissue analysis
ovary	ENCFF178CUD	H3K27ac ChIP-seq	ENCODE Project Consortium, 2012	PMID: 22955616	GRN benchmark; Tissue analysis
adrenal gland	ENCFF120ZSN	H3K27ac ChIP-seq	ENCODE Project Consortium, 2012	PMID: 22955616	GRN benchmark; Tissue analysis
lung	ENCFF684FZC	H3K27ac ChIP-seq	ENCODE Project Consortium, 2012	PMID: 22955616	GRN benchmark; Tissue analysis
spleen	ENCFF626HSF	H3K27ac ChIP-seq	ENCODE Project Consortium, 2012	PMID: 22955616	GRN benchmark; Tissue analysis
skeletal muscle	ENCFF082LKM	H3K27ac ChIP-seq	ENCODE Project Consortium, 2012	PMID: 22955616	GRN benchmark; Tissue analysis
heart	ENCFF834ZEK	H3K27ac ChIP-seq	ENCODE Project Consortium, 2012	PMID: 22955616	GRN benchmark; Tissue analysis
intestine	ENCFF410WCE	H3K27ac ChIP-seq	ENCODE Project Consortium, 2012	PMID: 22955616	GRN benchmark; Tissue analysis
stomach	ENCFF972FYM	H3K27ac ChIP-seq	ENCODE Project Consortium, 2012	PMID: 22955616	GRN benchmark; Tissue analysis
colon	ENCFF342MZW	H3K27ac ChIP-seq	ENCODE Project Consortium, 2012	PMID: 22955616	GRN benchmark; Tissue analysis
pancreas	ENCFF015LEU	H3K27ac ChIP-seq	ENCODE Project Consortium, 2012	PMID: 22955616	GRN benchmark; Tissue analysis
liver	ENCFF572NBX	H3K27ac ChIP-seq	ENCODE Project Consortium, 2012	PMID: 22955616	GRN benchmark; Tissue analysis
prostate	ENCFF606FDW	H3K27ac ChIP-seq	ENCODE Project Consortium, 2012	PMID: 22955616	GRN benchmark; Tissue analysis
cervix	ENCFF113QJM	H3K27ac ChIP-seq	ENCODE Project Consortium, 2012	PMID: 22955616	GRN benchmark; Tissue analysis
bone marrow	ENCFF835QFJ	H3K27ac ChIP-seq	ENCODE Project Consortium, 2012	PMID: 22955616	GRN benchmark; Tissue analysis
brain	ENCFF334MEF	H3K27ac ChIP-seq	ENCODE Project Consortium, 2012	PMID: 22955616	GRN benchmark; Tissue analysis
