## Supplementary Table S2 for "ANANSE: An enhancer network-based computational approach for predicting key transcription factors in cell fate determination"

### Sheet: TF_binding_summary
TF	Promoter (<=1kb)	Promoter (1-2kb)	5' UTR	1st Exon	Other Exon	1st Intron	Other Intron	Intergenic	Promoter	Enhancer	Tissue specific
HES1	3.42163	2.86976	0.110375	0.551876	1.10375	13.7969	32.2296	45.9161	6.95364	93.0464	FALSE
SATB1	4.60081	2.90934	0	0.338295	2.30041	13.8701	35.724	40.2571	7.84844	92.1516	FALSE
OTX2	5.09027	3.27232	0.162989	0.476429	1.2663	16.4932	36.3904	36.848	9.00201	90.998	FALSE
LHX2	5.68779	3.34732	0.136896	0.534334	1.51468	15.0408	37.1605	36.5776	9.70634	90.2937	TRUE
EOMES	6.57137	3.5868	0.123349	0.626421	1.54791	15.1647	33.0552	39.3242	10.9079	89.0921	TRUE
SOX11	6.33238	3.86907	0.116072	0.613893	1.89584	13.841	34.5947	38.7371	10.9314	89.0686	TRUE
SOX10	6.93187	3.7637	0.214388	0.881372	2.8585	16.6508	36.2792	32.4202	11.7913	88.2087	TRUE
DUX4	7.44376	3.79356	0.165417	0.55139	2.21659	14.4795	36.5461	34.8037	11.9541	88.0459	TRUE
PAX8	7.35029	4.18579	0.0580286	0.453912	0.998092	14.0558	33.7649	39.1332	12.048	87.952	TRUE
AHR	8.04571	4.01538	0.129894	0.570607	1.95615	14.1141	34.1014	37.0668	12.7616	87.2384	FALSE
SIX2	8.02645	3.83925	0.17508	0.728273	2.23116	15.3504	34.4554	35.194	12.7691	87.2309	TRUE
HOXB13	8.43783	4.11687	0.204097	0.577354	2.1329	15.116	36.3715	33.0434	13.3362	86.6638	TRUE
ONECUT1	9.02007	4.20982	0.137179	0.507112	1.71361	15.2482	34.3318	34.8322	13.8742	86.1258	TRUE
ZNF217	8.35167	4.41241	0.242077	0.96831	2.4978	17.0114	31.316	35.2003	13.9745	86.0255	FALSE
NFE2L1	8.68762	4.78281	0.138632	0.901109	2.31054	16.2893	33.1331	33.7569	14.5102	85.4898	FALSE
MAFK	10.1487	4.17733	0.158703	0.685192	2.19504	14.2633	33.5875	34.7843	15.1699	84.8301	FALSE
MAFG	9.526	4.69758	0.243984	0.908753	2.68913	15.3675	33.4559	33.1112	15.3763	84.6237	FALSE
ARNT	10.7011	3.89805	0.142638	0.734477	2.12815	13.5802	32.1548	36.6606	15.4763	84.5237	FALSE
LEF1	10.6061	4.06336	0.206612	0.757576	1.10193	14.9449	29.5455	38.7741	15.6336	84.3664	TRUE
XBP1	11.1329	3.20978	0.231171	1.19421	3.69517	12.3898	31.5629	36.5841	15.768	84.232	FALSE
HOXA9	10.404	4.59511	0.12138	0.693602	1.80336	16.2996	32.0444	34.0385	15.8141	84.1859	FALSE
NR1H3	9.77918	4.36383	0.157729	1.57729	2.68139	12.0925	31.6509	37.6972	15.878	84.122	FALSE
FOXA1	10.745	4.36427	0.180739	0.681511	2.09977	17	32.3876	32.5411	15.9716	84.0284	TRUE
MEIS1	10.6674	4.39064	0.155712	0.796105	2.08786	15.58	32.7543	33.568	16.0098	83.9902	FALSE
NCOA3	11.5092	3.44338	0.20518	1.15107	3.25882	13.0058	31.5338	35.8927	16.3088	83.6912	FALSE
ZNF92	10.7361	5.04992	0.0574357	0.547848	1.42706	16.727	31.3555	34.0991	16.3913	83.6087	FALSE
SOX2	12.3705	3.91952	0.14642	0.707473	1.85637	14.1305	33.8629	33.0063	17.1439	82.8561	TRUE
TEAD1	12.1212	4.41304	0.169496	0.86241	2.09806	15.2731	31.0731	33.9897	17.5661	82.4339	FALSE
AR	12.1288	4.39488	0.206311	0.844018	2.53167	16.5212	31.198	32.1752	17.574	82.426	FALSE
FOS	12.5022	4.41964	0.150274	0.746193	1.92549	15.3801	31.2298	33.6464	17.8183	82.1817	FALSE
RUNX	11.1959	5.00424	0.339271	1.4419	2.96862	14.7583	34.5208	29.771	17.9813	82.0187	FALSE
GATA3	12.8869	4.30308	0.164782	0.772378	2.09861	15.5359	32.2717	31.9666	18.1272	81.8728	TRUE
CEBPG	12.0447	5.07619	0.220578	0.934552	2.46118	15.5391	32.57	31.1537	18.276	81.724	FALSE
GATA2	13.3232	4.26613	0.153834	0.731187	2.05696	16.0379	31.5728	31.858	18.4744	81.5256	TRUE
HNF1B	12.731	4.57089	0.293888	0.994216	2.70439	15.6761	30.9833	32.0463	18.59	81.41	TRUE
NR5A2	12.7981	4.79107	0.109385	1.02822	2.86589	14.0669	28.9871	35.3533	18.7268	81.2732	FALSE
PDX1	13.9094	4.05747	0.175166	0.66803	1.99543	16.1479	34.8308	28.2158	18.8101	81.1899	TRUE
CEBPB	13.0518	4.91311	0.148232	0.748642	1.91452	16.7922	30.0243	32.4072	18.8617	81.1383	FALSE
ARNTL	14.1411	3.47139	0.216962	1.34516	3.1821	12.145	29.5598	35.9385	19.1746	80.8254	FALSE
FOXA2	13.7109	4.77359	0.164398	0.678811	1.9419	15.3373	32.5828	30.8103	19.3277	80.6723	TRUE
SPIB	13.4463	4.89834	0.181325	0.924628	2.35851	14.8648	31.0901	32.236	19.4506	80.5494	TRUE
FOSL1	13.739	4.72745	0.20724	1.02346	2.3289	15.4181	30.5042	32.0517	19.6971	80.3029	TRUE
T	15.4139	3.50164	0.152474	0.664225	1.67721	13.5649	30.0601	34.9656	19.7322	80.2678	TRUE
PRDM1	14.3953	4.42594	0.153374	0.810692	1.4461	15.5784	29.4259	33.7642	19.7853	80.2147	TRUE
HIF1A	14.657	3.76605	0.238053	1.13878	3.0666	13.2263	29.863	34.0443	19.7999	80.2001	FALSE
CEBPA	13.3264	5.62958	0.172334	0.792289	2.06726	16.0651	31.4528	30.4942	19.9206	80.0794	FALSE
LYL1	13.4652	5.39915	0.142395	1.05313	2.30206	15.9305	29.5767	32.1309	20.0599	79.9401	TRUE
PROX1	13.6364	5.49394	0.141057	0.834185	1.93346	15.7522	29.3399	32.8688	20.1055	79.8945	TRUE
ZNF584	13.8034	5.06455	0.132406	1.39027	3.04535	15.7564	27.4412	33.3664	20.3906	79.6094	FALSE
MAFF	15.8473	4.44509	0.136739	0.688502	1.9747	13.2717	30.6733	32.9626	21.1176	78.8824	FALSE
ESR1	15.3649	4.66384	0.20734	0.92922	2.48791	16.1101	27.3366	32.9001	21.1653	78.8347	TRUE
NFIC	15.1868	4.97928	0.204138	0.904994	2.1377	15.5957	31.9437	29.0476	21.2752	78.7248	FALSE
EPAS1	15.3435	4.58015	0.0381679	1.41221	1.9084	12.5573	24.8855	39.2748	21.374	78.626	FALSE
SMAD2	16.2808	4.26314	0.137817	0.725836	1.73649	13.8828	27.8482	35.125	21.4076	78.5924	FALSE
NCOA2	16.0504	4.06944	0.194896	1.10701	2.86368	13.2906	28.6705	33.7534	21.4217	78.5783	FALSE
GATA1	14.8118	5.66503	0.175164	0.814628	2.11458	15.6877	32.0806	28.6505	21.4667	78.5333	TRUE
CDX2	16.437	4.25564	0.128431	0.686417	1.61881	14.9074	29.1677	32.7986	21.5075	78.4925	TRUE
FOXO1	16.8396	4.0728	0.188146	0.797859	2.07665	14.4067	33.1438	28.4744	21.8984	78.1016	FALSE
RUNX2	16.4774	4.29511	0.209477	0.955253	2.51742	14.9095	31.7342	28.9017	21.9372	78.0628	FALSE
POU4F2	17.7491	2.99502	0.168279	1.05727	2.89473	11.9988	29.1343	34.0025	21.9697	78.0303	TRUE
MEF2B	15.298	5.63143	0.22171	0.975523	2.09294	16.5484	32.1923	27.0397	22.1266	77.8734	TRUE
HHEX	15.1138	5.98814	0.172183	0.899177	2.06619	15.5539	30.3616	29.845	22.1733	77.8267	FALSE
PPARG	16.5879	4.47452	0.175654	1.00386	2.3463	14.5547	29.8901	30.9669	22.2419	77.7581	TRUE
TAL1	16.2556	4.93453	0.1903	0.901759	2.32449	14.8817	31.4415	29.0702	22.2822	77.7178	TRUE
PGR	16.0879	5.12096	0.233564	0.969349	2.54224	15.5213	29.2522	30.2725	22.4118	77.5882	TRUE
CLOCK	16.1494	4.29803	0.250411	1.76108	4.72085	11.9294	28.0829	32.8079	22.4589	77.5411	FALSE
BATF	16.2841	5.26243	0.192541	0.819097	1.95945	15.783	30.9416	28.7577	22.5581	77.4419	TRUE
ZNF274	14.0803	4.09427	1.47793	3.25544	10.3655	9.58658	30.9766	26.1634	22.9079	77.0921	FALSE
ADNP	16.0958	6.34818	0.0772599	0.785475	2.25341	16.9457	27.7363	29.7579	23.3067	76.6933	FALSE
NCOA1	17.9547	4.1092	0.184278	1.07717	2.71477	13.1217	28.0254	32.8128	23.3254	76.6746	FALSE
MEF2A	17.4048	4.91415	0.197355	0.846655	1.79791	15.451	31.865	27.5232	23.3629	76.6371	FALSE
KLF3	17.9717	4.5188	0.137979	0.758882	1.9662	15.5571	33.6323	25.4571	23.3874	76.6126	FALSE
MAFB	18.4628	4.20088	0.183237	0.724466	2.0699	15.0407	32.3244	26.9936	23.5714	76.4286	TRUE
TCF4	17.8066	4.97529	0.168464	0.668239	1.61725	14.1734	28.6557	31.9351	23.6186	76.3814	FALSE
FOSL2	17.7138	4.88084	0.182075	0.887614	1.98793	14.3156	30.2823	29.7498	23.6643	76.3357	FALSE
RELB	17.7325	5.11957	0.118099	0.773546	1.83053	13.853	28.3909	32.1819	23.7437	76.2563	FALSE
ASCL1	17.8688	4.95949	0.170963	0.83913	2.69698	13.6331	29.5586	30.273	23.8384	76.1616	TRUE
NCOR2	18.4963	4.59321	0.135775	0.697391	1.71725	13.7102	29.1176	31.5323	23.9227	76.0773	FALSE
SPI1	17.7042	5.29659	0.192888	0.829653	2.14137	16.6502	27.8776	29.3074	24.0233	75.9767	FALSE
TEAD2	17.3854	5.39084	0	1.48248	2.15633	13.6792	23.3827	36.5229	24.2588	75.7412	FALSE
STAT5A	17.7605	5.41315	0.171144	1.00379	2.16334	13.9665	30.1963	29.3252	24.3486	75.6514	FALSE
JUN	18.8082	4.43835	0.193025	0.955613	2.21381	13.9672	28.2667	31.1572	24.3951	75.6049	FALSE
MEF2C	18.4896	4.88163	0.2294	0.853368	1.74344	15.379	31.125	27.2986	24.454	75.546	FALSE
MEIS2	18.0691	5.37189	0.215261	0.955823	2.52369	15.6016	29.1213	28.1414	24.612	75.388	FALSE
ZNF589	18.0957	4.95525	0.155662	1.47879	2.41276	15.3976	25.6324	31.8718	24.6854	75.3146	FALSE
TP63	18.1511	5.42265	0.200046	1.05271	2.93561	13.923	28.5593	29.7556	24.8265	75.1735	TRUE
NFKBIA	18.019	3.52546	0.503637	2.9099	7.2188	10.1847	23.4471	34.1914	24.958	75.042	FALSE
TEAD4	19.4411	4.99557	0.165272	0.868302	2.06987	14.2497	28.6116	29.5987	25.4703	74.5297	TRUE
HMBOX1	17.6781	6.72975	0.208378	0.903679	1.98597	18.1225	29.3621	25.0096	25.5199	74.4801	FALSE
NFKB2	18.1446	6.39237	0.197052	0.788208	2.05722	16.1228	29.4948	26.803	25.5222	74.4778	FALSE
NR3C1	20.1217	4.30361	0.165915	0.94834	2.2872	13.9188	28.6234	29.631	25.5396	74.4604	FALSE
POU2F1	20.97	2.94847	0.137779	1.51557	3.11381	10.5814	26.674	34.059	25.5718	74.4282	FALSE
GATA6	19.9995	4.71143	0.152303	0.819326	2.03091	13.7793	28.0454	30.4618	25.6826	74.3174	FALSE
GRHL2	19.2719	5.2863	0.212717	0.948133	2.53758	14.1532	27.4484	30.1418	25.719	74.281	FALSE
MYOD1	19.8541	5.08612	0.186488	0.979063	2.59961	14.3147	29.7647	27.2152	26.1058	73.8942	TRUE
ZNF766	19.3662	5.98592	0	0.880282	1.76056	12.8521	23.2394	35.9155	26.2324	73.7676	FALSE
JUNB	19.7997	5.32072	0.210982	0.926849	2.1686	15.0973	29.0871	27.3888	26.2583	73.7417	FALSE
RUNX3	19.6476	5.58808	0.205578	0.892002	2.08105	15.9393	29.9744	25.6721	26.3332	73.6668	TRUE
ESRRA	20.2208	5.04213	0.244488	0.969612	2.56617	14.3922	26.7765	29.7881	26.4771	73.5229	FALSE
SMAD3	20.8317	4.70838	0.189084	0.96369	2.09546	13.2934	26.9788	30.9395	26.6929	73.3071	FALSE
ATF4	20.8556	5.15314	0.0486145	0.680603	1.50705	15.4108	27.0297	29.3145	26.738	73.262	FALSE
IKZF1	19.7076	6.08598	0.267433	1.15221	2.55936	15.1662	25.4299	29.6313	27.2132	72.7868	TRUE
CTCF	20.5404	5.56447	0.230825	1.10839	3.2155	12.0894	26.3618	30.8892	27.4441	72.5559	FALSE
TWIST1	22.0445	4.51235	0.182288	0.866586	2.03476	13.5876	28.8856	27.8863	27.6057	72.3943	TRUE
FOXJ2	21.6404	4.4164	0.252366	1.38801	2.14511	15.7098	28.6435	25.8044	27.6972	72.3028	FALSE
SMAD4	22.6884	4.23189	0.118311	0.76447	1.69276	12.8049	24.9272	32.7721	27.8031	72.1969	FALSE
ZNF644	21.4743	5.19321	0.0615309	1.25523	2.28895	13.2907	25.2892	31.1469	27.9842	72.0158	FALSE
IRF9	20.8925	5.98391	0.117045	1.27286	2.56035	14.7037	23.9503	30.5194	28.2663	71.7337	FALSE
NR2F6	20.4671	6.65167	0.256018	0.945112	2.37355	14.8729	27.5231	26.9106	28.3199	71.6801	FALSE
IRF4	22.9477	4.42815	0.199064	0.932349	2.1181	12.8	27.39	29.1847	28.5072	71.4928	TRUE
PBX2	21.5153	5.87993	0.172535	0.96267	2.24688	14.5381	26.6267	28.0579	28.5304	71.4696	FALSE
PAX6	23.2337	4.3964	0.175856	0.848247	1.51029	11.3169	26.8232	31.6955	28.6542	71.3458	TRUE
HNF4A	22.409	5.50075	0.198739	0.869916	2.04755	14.1996	27.2376	27.5368	28.9784	71.0216	TRUE
MYBL2	22.2222	5.87081	0.168138	0.812666	2.25585	14.3267	28.7446	25.599	29.0738	70.9262	TRUE
NR2F2	22.3613	5.70248	0.176715	0.851844	2.01718	13.9539	27.0812	27.8553	29.0924	70.9076	TRUE
NR4A1	23.1449	4.98379	0.14215	0.841531	1.93893	14.3089	28.8992	25.7406	29.1124	70.8876	FALSE
POU2F2	23.0679	4.89406	0.195585	1.13128	2.9779	12.1288	27.2434	28.3611	29.2888	70.7112	TRUE
PKNOX1	22.1017	5.88429	0.243009	1.08833	2.51341	14.8617	26.1825	27.125	29.3173	70.6827	FALSE
EBF1	22.7082	5.75419	0.213427	0.900107	2.16907	14.4105	27.4667	26.3778	29.5759	70.4241	TRUE
JUND	23.8408	4.97382	0.17668	0.89243	2.00809	13.0817	26.7201	28.3064	29.8837	70.1163	FALSE
ELF3	23.6389	4.85184	0.27458	1.14445	2.5546	13.7512	24.5405	29.2439	29.9098	70.0902	FALSE
BHLHE22	21.4765	7.26652	0.262131	1.10949	2.92002	15.2829	26.6642	25.0183	30.1146	69.8854	TRUE
NANOG	25.4898	3.79084	0.153935	0.770206	1.79555	12.0745	25.4109	30.5142	30.2047	69.7953	TRUE
TFAP2C	24.4249	4.72464	0.165598	0.936633	2.32239	12.5277	25.7763	29.1218	30.2518	69.7482	TRUE
ETV6	24.0873	5.05873	0.240352	1.08158	2.23346	14.3395	26.5022	26.4569	30.468	69.532	FALSE
MITF	25.8607	3.6367	0.159832	0.948615	2.09027	12.1493	26.309	28.8456	30.6058	69.3942	TRUE
PBX3	24.8653	4.86412	0.152906	0.785531	1.84209	13.4951	28.7411	25.2538	30.6679	69.3321	FALSE
ZNF83	24.3053	5.28244	0.183206	1.43511	1.98473	13.8931	23.6641	29.2519	31.2061	68.7939	FALSE
BACH2	23.5798	6.51464	0.285781	1.10813	2.45538	15.7704	26.286	23.9998	31.4884	68.5116	TRUE
ZNF143	25.7832	4.46998	0.192388	1.15144	2.91778	10.7637	24.9509	29.7706	31.597	68.403	FALSE
ZNF24	24.94	5.65933	0.230013	1.06918	2.45431	13.634	24.1589	27.8543	31.8985	68.1015	FALSE
NCOR	26.8104	4.22227	0.145389	0.722964	1.65007	12.2207	25.3625	28.8658	31.901	68.099	FALSE
CREB3	24.5863	5.53682	0.266646	1.54498	2.83899	14.3597	22.7433	28.1233	31.9348	68.0652	FALSE
STAT3	25.6417	4.95298	0.244163	1.12983	2.9496	12.4294	24.6134	28.0389	31.9687	68.0313	FALSE
TBX21	25.6337	5.47892	0.29887	0.902187	2.1077	15.1409	26.4824	23.9553	32.3137	67.6863	TRUE
SNAPC4	27.4194	3.36606	0.0701262	1.89341	3.78682	7.71388	21.0379	34.7125	32.7489	67.2511	FALSE
ATF2	25.8637	5.84322	0.2027	0.883564	2.03999	12.7155	26.8734	25.5779	32.7932	67.2068	FALSE
TP53	27.1252	4.61485	0.1679	1.00017	2.32088	11.2911	25.0967	28.3832	32.9081	67.0919	FALSE
GATA4	27.2607	4.7058	0.198157	0.878383	1.89914	12.9534	24.7046	27.3997	33.043	66.957	TRUE
ZEB2	25.2737	6.3706	0.305483	1.20921	2.50242	14.751	23.7004	25.8872	33.159	66.841	FALSE
SOX13	26.5069	5.53293	0.215266	0.925064	1.97812	14.0563	25.1338	25.6516	33.1801	66.8199	FALSE
RXRA	27.1239	5.33066	0.169227	0.835746	1.79322	12.8093	25.779	26.159	33.4595	66.5405	FALSE
SOX6	26.6122	5.54123	0.223122	1.19793	2.45868	13.9289	24.8727	25.1652	33.5745	66.4255	TRUE
POU5F1	28.1089	4.20738	0.21137	1.10747	2.59735	11.2682	24.371	28.1283	33.6351	66.3649	FALSE
SMAD1	27.6321	5.10214	0.124716	0.900451	2.14512	10.4762	25.1777	28.4415	33.7594	66.2406	FALSE
NR1H2	27.3221	5.31262	0.17715	0.949149	1.99899	12.5441	23.4733	28.2227	33.761	66.239	FALSE
ATF3	28.1248	4.61515	0.182525	0.867907	1.91925	12.6882	25.2081	26.394	33.7904	66.2096	FALSE
FOXP1	26.8981	5.48099	0.477847	0.941718	5.0913	11.2791	27.2029	22.6281	33.7986	66.2014	FALSE
TCF7	27.9462	4.72254	0.178311	1.03204	1.66964	13.0815	26.9249	24.4448	33.8791	66.1209	TRUE
HNF4G	26.8801	6.24535	0.200139	0.895492	2.03987	13.7326	25.1661	24.8403	34.2211	65.7789	TRUE
ZC3H8	27.2403	5.70105	0.213789	1.27383	2.50312	11.9633	22.4479	28.6567	34.429	65.571	FALSE
RELA	28.982	4.68438	0.184672	0.842313	2.08831	12.1535	25.5682	25.4966	34.6934	65.3066	FALSE
NFE2	28.6225	5.06573	0.133171	0.881025	1.88735	12.6073	25.2447	25.5583	34.7024	65.2976	TRUE
FOXM1	29.8843	3.86437	0.161363	0.854701	1.61571	12.629	25.0497	25.9408	34.7648	65.2352	TRUE
VDR	28.9222	4.82971	0.165401	0.901795	1.82229	12.9344	24.0551	26.3692	34.8191	65.1809	TRUE
RUNX1	29.4472	4.48957	0.215973	1.03337	2.38805	12.321	25.0766	25.0283	35.1861	64.8139	FALSE
KLF4	29.0243	5.13947	0.166858	0.926634	1.96153	12.4736	24.1644	26.1432	35.2573	64.7427	FALSE
RBPJ	29.4767	4.92712	0.192487	0.87834	1.77817	13.2938	25.5046	23.9488	35.4747	64.5253	FALSE
ZNF384	27.7891	6.92063	0.156555	0.86272	1.5278	13.6947	23.1169	25.9316	35.729	64.271	FALSE
NSD2	23.7888	10.0572	0.612412	1.29287	5.93359	15.3375	30.5389	12.4388	35.7512	64.2488	FALSE
BCL11A	29.6499	5.11049	0.175467	0.885562	2.08231	12.6844	24.9356	24.4763	35.8214	64.1786	TRUE
TCF12	30.5532	4.86044	0.194409	0.967615	2.1954	12.0615	24.3939	24.7736	36.5756	63.4244	FALSE
NR2F1	28.4649	6.91546	0.353994	1.23254	4.39395	11.4597	23.001	24.1784	36.9669	63.0331	FALSE
RCOR1	30.3135	5.67338	0.15595	0.886333	1.89331	12.6973	22.8959	25.4843	37.0292	62.9708	FALSE
TFAP4	30.3932	5.47586	0.225187	1.07969	2.30113	12.2968	23.1259	25.1023	37.1739	62.8261	FALSE
USF1	31.6449	4.52737	0.143436	0.899182	1.82949	11.2878	22.1541	27.5137	37.2149	62.7851	FALSE
TCF7L2	31.4758	4.5632	0.199568	0.991261	1.88493	11.9631	22.7749	26.1472	37.2298	62.7702	FALSE
ZNF263	28.6807	7.05995	0.385668	1.21916	4.68538	11.629	23.1475	23.1926	37.3455	62.6545	FALSE
STAT2	29.2683	6.63957	0.248419	1.33243	1.7841	13.9341	21.477	25.3162	37.4887	62.5113	FALSE
HINFP	30.8606	5.15793	0.0869313	1.44886	2.20226	11.0403	17.9079	31.2953	37.5543	62.4457	FALSE
ERG	32.0912	4.08428	0.223302	1.18174	2.93237	10.9177	23.2959	25.2735	37.5805	62.4195	FALSE
NFE2L2	31.8562	4.84585	0.12233	0.93918	1.81621	11.1853	22.784	26.4509	37.7635	62.2365	FALSE
MTA2	30.0303	6.47748	0.195526	1.08885	1.95885	12.9065	21.7447	25.5978	37.7922	62.2078	FALSE
MTA3	29.9327	6.39262	0.271242	1.29696	2.7901	11.8214	22.9226	24.5724	37.8935	62.1065	FALSE
E2F5	32.716	4.50103	0.102881	1.20885	2.05761	12.7058	20.0874	26.6204	38.5288	61.4712	FALSE
STAT1	31.8648	5.55412	0.192038	0.930215	2.32039	12.1846	22.0774	24.8765	38.5412	61.4588	FALSE
ID3	30.6582	6.22433	0.315668	1.35575	3.41771	11.9185	21.168	24.9418	38.554	61.446	FALSE
RXR	31.8807	4.8144	0.330735	1.53461	4.44398	10.7004	21.4372	24.8581	38.5604	61.4396	FALSE
SNAI2	30.4297	7.04004	0.231474	0.935862	2.7593	12.2827	23.3207	23.0003	38.6371	61.3629	FALSE
BACH1	32.9242	4.71506	0.154397	0.997644	1.87454	11.2572	21.8116	26.2654	38.7913	61.2087	FALSE
ARID3A	32.7056	5.61025	0.167333	0.844689	1.71918	12.1993	23.4255	23.3281	39.3279	60.6721	TRUE
ATF7	32.8301	5.14684	0.257038	1.33174	2.61693	11.7914	20.8565	25.1695	39.5657	60.4343	FALSE
HSF1	32.9138	5.18493	0.356247	1.3023	3.95512	9.63342	21.8642	24.79	39.7573	60.2427	FALSE
E2F7	32.8123	5.81345	0.123833	1.02078	2.04157	11.0245	25.0678	22.0958	39.7704	60.2296	TRUE
NCOR1	31.6239	6.59341	0.1221	1.8315	3.0525	12.6984	19.6581	24.42	40.1709	59.8291	FALSE
BCL3	33.0473	6.34008	0.19391	1.0272	2.30727	10.1724	23.3505	23.5614	40.6085	59.3915	FALSE
TFAP2A	35.6387	4.12658	0.126582	0.867664	1.78136	10.3314	21.42	25.7077	40.7595	59.2405	TRUE
GFI1B	33.4721	6.17152	0.142885	1.00569	1.99764	11.7523	21.1167	24.3412	40.7922	59.2078	TRUE
USF2	35.0516	4.78628	0.166759	1.01518	1.94845	10.1986	19.7127	27.1203	41.0199	58.9801	FALSE
MYB	35.1186	5.01619	0.215295	1.055	2.1071	11.7089	22.9013	21.8776	41.405	58.595	TRUE
ZNF175	34.9737	5.74369	0.16545	0.980556	1.89129	11.7545	20.9241	23.5667	41.8634	58.1366	FALSE
FOXK2	34.8699	5.86832	0.173102	0.977793	1.58131	12.0688	20.9625	23.4982	41.8892	58.1108	FALSE
IRF1	35.8387	4.74354	0.261588	1.13797	2.2036	11.9462	20.5991	23.2692	41.9818	58.0182	FALSE
TCF3	34.3375	6.30418	0.243534	1.12111	2.6455	11.7102	21.8243	21.8137	42.0063	57.9937	FALSE
PRDM14	33.6239	6.93814	0.27466	1.18621	4.25125	9.76037	20.1218	23.8436	42.0229	57.9771	TRUE
REST	35.7836	5.22073	0.214653	0.915593	2.38381	10.3338	21.2345	23.9133	42.1346	57.8654	FALSE
KLF6	35.5219	5.06418	0.263371	1.28575	2.46366	11.7957	19.9415	23.664	42.1352	57.8648	FALSE
MYNN	33.2675	8.09691	0.148679	1.16262	2.79321	9.21322	23.2354	22.0825	42.6757	57.3243	FALSE
GABPA	37.6932	4.10292	0.196606	0.990902	2.27901	9.87994	21.3566	23.5009	42.9836	57.0164	FALSE
CREM	36.392	5.38382	0.186882	1.06943	2.10489	11.4499	21.2214	22.1916	43.0321	56.9679	FALSE
NFKB1	36.2441	5.78509	0.165691	0.865473	2.07995	11.2071	21.9206	21.732	43.0604	56.9396	FALSE
SMARCC2	37.275	4.37342	0.20185	1.29521	1.56434	11.5055	17.1405	26.6442	43.1455	56.8545	FALSE
ESR2	36.0355	6.60744	0.111049	0.94392	1.55469	13.6591	20.8218	20.2665	43.6979	56.3021	TRUE
MAX	37.7057	5.28171	0.180162	1.04833	2.04612	11.6831	19.0799	22.975	44.2159	55.7841	FALSE
ZNF197	37.8129	4.74308	0	1.97628	1.97628	8.95916	17.5231	27.0092	44.5323	55.4677	FALSE
MYC	38.9796	4.82109	0.178591	0.924055	2.31257	11.1382	20.392	21.2539	44.9033	55.0967	FALSE
SMARCC1	39.0932	4.84897	0.200924	1.20555	2.13649	10.5318	17.0317	24.9514	45.3486	54.6514	FALSE
ATF1	39.4349	4.49676	0.26362	1.37725	2.50777	10.6175	19.0702	22.232	45.5725	54.4275	FALSE
MIER1	37.9166	7.15738	0.209016	0.85866	2.11276	10.9027	18.4273	22.4155	46.1417	53.8583	FALSE
ZKSCAN1	39.1984	6.18624	0.135088	0.881053	1.9697	10.1723	19.116	22.3412	46.4008	53.5992	FALSE
CREB1	41.0174	4.22744	0.18476	0.981005	2.04145	9.55737	20.0448	21.9458	46.4106	53.5894	FALSE
STAT5B	41.0304	4.05978	0.233321	1.10859	2.27519	10.8627	22.0129	18.4172	46.4321	53.5679	FALSE
SSRP1	37.2197	8.24751	0.228862	1.21636	2.59377	10.0615	22.3183	18.114	46.9125	53.0875	FALSE
MNT	41.2816	4.65834	0.235828	1.10636	2.25638	10.1173	18.5897	21.7544	47.2821	52.7179	FALSE
SP1	41.381	4.80738	0.191549	0.973215	1.67662	10.3236	19.3351	21.3115	47.3531	52.6469	FALSE
NFATC1	41.6495	4.48462	0.203429	1.05538	1.67485	9.74166	23.4081	17.7825	47.3929	52.6071	FALSE
BHLHE40	40.6659	5.48995	0.208915	1.05822	2.03531	10.4328	18.7607	21.3481	47.423	52.577	FALSE
PAX5	40.9293	5.46346	0.186619	0.957062	2.06301	10.6307	20.0463	19.7235	47.5365	52.4635	TRUE
MAF	39.6533	6.47356	0.26925	1.23161	2.57786	9.82025	20.5461	19.4281	47.6278	52.3722	TRUE
YY1	41.395	5.20787	0.188644	1.04139	1.89599	9.87688	18.9297	21.4646	47.8329	52.1671	FALSE
BCL6	40.7614	6.03684	0.25566	1.08356	2.22152	11.3638	19.7119	18.5653	48.1375	51.8625	FALSE
FLI1	42.3532	4.09612	0.268853	1.45428	3.24019	8.91455	18.1967	21.4761	48.1725	51.8275	TRUE
ZBED1	41.2106	5.83628	0.129991	1.0166	2.06986	9.77601	20.512	19.4487	48.1935	51.8065	FALSE
RFX5	42.8406	4.34706	0.151202	0.917292	1.4591	9.51817	18.4038	22.3628	48.2561	51.7439	FALSE
KDM5B	41.6102	5.84366	0.199718	1.03162	2.95384	8.04055	18.1258	22.1946	48.6852	51.3148	TRUE
SRF	44.4637	4.38472	0.136489	0.737042	1.26253	9.47463	18.3988	21.1422	49.7219	50.2781	FALSE
ETV4	43.3608	5.43368	0.181002	0.89415	1.88966	9.80669	17.55	20.884	49.8697	50.1303	TRUE
NEUROD1	42.9556	5.76485	0.138959	1.04605	2.08438	9.12688	16.9375	21.9458	49.9054	50.0946	TRUE
NFYB	45.1921	3.42673	0.157853	1.21679	1.36587	8.24783	14.6343	25.7586	49.9934	50.0066	FALSE
KLF9	43.7076	5.57419	0.144188	0.852021	1.69093	10.0375	18.4878	19.5058	50.278	49.722	FALSE
CEBPD	43.5952	5.70492	0.106904	0.939021	1.53855	10.1501	18.1997	19.7657	50.346	49.654	FALSE
ETV1	46.1792	4.16688	0.127386	0.849801	1.60909	9.20199	18.0889	19.7767	51.3233	48.6767	TRUE
ZNF639	47.0386	3.78519	0.104275	1.20959	1.49114	9.42649	16.3712	20.5735	52.1376	47.8624	FALSE
KLF1	46.7103	5.19596	0.117888	0.929757	1.81948	8.70368	17.1271	19.3959	52.9539	47.0461	TRUE
NONO	47.2611	5.01062	0.116773	0.907643	1.39597	8.12633	15.8386	21.3429	53.2962	46.7038	FALSE
ELF1	47.0014	5.06511	0.180921	1.11677	2.15458	8.59599	16.3358	19.5494	53.3642	46.6358	FALSE
SREBF2	44.4367	7.86184	0.378289	0.962171	4.92599	7.41776	15.9334	18.0839	53.639	46.361	FALSE
NFYA	49.3726	3.64647	0.140249	1.14203	1.64292	7.41316	15.2621	21.3805	54.3014	45.6986	FALSE
IRF2	48.3641	4.85403	0.138193	0.981171	1.69632	8.36759	15.1598	20.4388	54.3375	45.6625	FALSE
SOX9	49.9308	3.78002	0.103765	0.805416	1.20071	8.70145	15.466	20.0119	54.62	45.38	FALSE
ZHX1	48.2129	5.50226	0.14977	0.851074	1.83528	7.94019	15.6688	19.8398	54.716	45.284	FALSE
MYCN	49.7991	4.03689	0.145632	0.939925	1.64768	7.8585	16.5542	19.018	54.9216	45.0784	TRUE
ZEB1	48.919	5.86103	0.240881	0.968292	2.44577	8.66931	15.2446	17.6511	55.9892	44.0108	FALSE
NR2C2	50.7124	4.02569	0.216737	1.28838	1.85029	8.51696	14.8023	18.5872	56.2432	43.7568	FALSE
RFX1	50.44	4.65512	0.170309	1.27732	1.44763	8.51547	15.0724	18.4218	56.5427	43.4573	FALSE
CTCFL	49.9643	5.472	0.202254	1.25713	3.12752	6.17897	15.3472	18.4506	56.8957	43.1043	TRUE
FOXP2	50.9362	4.88652	0.1627	0.940352	2.29986	7.91716	15.9253	16.9319	56.9258	43.0742	FALSE
KLF5	51.7046	4.3042	0.185568	1.00831	1.79492	8.41298	14.0704	18.5191	57.2027	42.7973	TRUE
ARID1B	50.6953	5.4634	0.218818	0.917625	1.56702	9.6633	15.4655	16.009	57.2951	42.7049	FALSE
E2F6	50.8759	4.99406	0.173587	1.36986	2.32344	7.07882	13.2891	19.8952	57.4134	42.5866	FALSE
MTA1	51.9334	4.3782	0.243233	1.04154	1.81489	7.53399	13.409	19.6458	57.5964	42.4036	FALSE
THAP1	51.0188	5.72543	0.19805	1.04426	3.26782	6.60165	15.3398	16.8042	57.9865	42.0135	FALSE
TFDP1	52.6027	4.53347	0.103386	1.04937	1.86095	6.74076	13.4247	19.6847	58.289	41.711	FALSE
ETS1	52.7482	5.01778	0.169296	0.935672	2.13644	7.90779	15.3056	15.7792	58.8709	41.1291	FALSE
KLF13	52.7283	5.17102	0.21727	1.1298	2.17891	7.93345	12.8003	17.841	59.2464	40.7536	FALSE
ZBTB7A	51.7446	6.85262	0.189945	0.886165	2.29541	7.56272	13.4189	17.0497	59.6733	40.3267	FALSE
MAZ	53.6628	5.41852	0.140399	0.935168	1.5687	7.46696	13.6321	17.1753	60.1569	39.8431	FALSE
SREBF1	54.6871	4.317	0.128575	1.04418	1.72212	6.88849	12.8925	18.32	60.1769	39.8231	FALSE
ZBTB33	55.262	3.98724	0.123783	1.05692	1.34019	7.00326	14.2493	16.9773	60.4299	39.5701	FALSE
DNMT3B	55.6425	4.76996	0.163934	0.82496	1.51772	7.31888	12.972	16.7901	61.4014	38.5986	TRUE
JARID2	52.6578	7.07239	0.280601	1.60331	2.91278	6.31441	10.8799	18.2788	61.6141	38.3859	FALSE
TBP	56.2202	4.55121	0.147106	1.19503	1.46822	7.07304	11.9088	17.4364	62.1136	37.8864	FALSE
RARA	57.0006	3.58084	0.292912	1.35472	3.62478	5.80697	12.9394	15.3998	62.2291	37.7709	FALSE
EGR1	56.2898	5.06451	0.13083	0.847815	1.57943	7.43667	13.0107	15.6403	62.3329	37.6671	FALSE
ZHX2	56.287	5.18041	0.162123	0.916186	1.70041	7.28801	12.6117	15.8542	62.5457	37.4543	FALSE
ATRX	58.0166	3.80048	0.296912	1.42518	3.20665	4.3943	14.0143	14.8456	63.5392	36.4608	FALSE
ZBTB16	61.2808	1.87192	0	0.394089	0.394089	5.3202	15.468	15.2709	63.5468	36.4532	FALSE
SP4	58.2006	5.05054	0.182774	0.995934	1.47339	5.41609	11.9512	16.7295	64.4299	35.5701	FALSE
TCF25	59.6015	3.93524	0.14944	0.921544	1.23288	7.01121	11.7933	15.3549	64.6077	35.3923	FALSE
ZBTB11	59.7582	4.02269	0.149265	1.29114	1.38816	6.78409	11.6053	15.0011	65.2213	34.7787	FALSE
FOXK1	60.9806	3.23459	0.170242	0.885257	0.851209	7.28635	14.5046	12.0872	65.2707	34.7293	FALSE
HBP1	59.9361	5.00443	0.129698	0.708592	1.21789	6.76009	11.5304	14.7128	65.7788	34.2212	FALSE
ZNF740	62.1723	5.3875	0.230481	0.633823	1.21003	6.91443	10.7462	12.7053	68.4241	31.5759	FALSE
CREB3L1	63.1045	3.84825	0.170277	1.33497	1.47119	6.15039	9.99864	13.9218	68.458	31.542	FALSE
MXI1	62.8965	4.71439	0.12609	0.762244	1.19015	6.68903	12.1782	11.4434	68.4992	31.5008	FALSE
E2F4	63.1967	4.5295	0.111278	0.934111	1.65037	5.44637	10.2705	13.8612	68.7716	31.2284	FALSE
GATAD1	63.9936	4.11209	0.182253	0.96822	1.09352	6.53833	9.83028	13.2817	69.2562	30.7438	FALSE
UBTF	63.9396	4.67278	0.140061	1.01894	1.57043	5.81253	9.32806	13.5176	69.7714	30.2286	FALSE
SIX5	65.2998	3.65524	0.101079	0.734872	0.86327	5.349	10.1407	13.856	69.791	30.209	FALSE
SMAD5	61.9808	7.32653	0.167829	1.02495	2.08587	5.26663	12.8269	9.32049	70.5001	29.4999	FALSE
RFX2	64.8707	3.125	0.323276	2.37069	0.646552	4.20259	8.29741	16.1638	70.6897	29.3103	TRUE
TGIF2	65.2202	4.80057	0.116929	0.597635	0.922437	6.61297	10.0169	11.7124	70.7354	29.2646	FALSE
ARID2	62.4901	7.40724	0.204338	0.933451	1.08206	7.3608	8.5636	11.9584	71.0352	28.9648	FALSE
KMT2A	65.2041	5.31406	0.162883	0.570091	1.63901	9.34541	12.2875	5.47694	71.2511	28.7489	FALSE
SP2	68.3152	2.21752	0.108298	0.856067	1.08813	4.46599	9.81383	13.135	71.4971	28.5029	FALSE
NRF1	66.9286	3.5053	0.14709	1.13218	1.54548	4.93839	8.64102	13.162	71.7131	28.2869	FALSE
E2F1	69.3303	2.89957	0.136651	1.10068	1.21598	4.52337	8.45851	12.3349	73.4672	26.5328	TRUE
ELK4	69.4991	2.90542	0.133722	0.96037	0.802334	4.80185	8.25432	12.6428	73.4987	26.5013	FALSE
KMT2B	69.9353	3.20388	0.0970874	0.517799	1.2945	5.46926	10.8414	8.64078	73.754	26.246	FALSE
ARID1A	69.1901	5.1963	0.218428	0.982928	1.09789	5.01811	7.645	10.6513	75.5877	24.4123	FALSE
TAF1	71.7539	3.84705	0.111814	0.887725	0.899514	4.53794	7.50905	10.453	76.6005	23.3995	FALSE
ELK1	75.8745	2.51432	0.0897973	0.902249	0.68417	3.81852	6.1447	9.97178	79.3808	20.6192	FALSE
ZFX	75.9587	2.94835	0.109406	1.01271	0.93416	3.86288	5.64704	9.52675	80.0292	19.9708	FALSE
DEAF1	80.9829	2.35043	0.0854701	1.11111	0.683761	1.83761	2.35043	10.5983	84.5299	15.4701	FALSE
IRF3	83.1186	2.33241	0.0815528	0.799217	0.391453	2.39765	3.8656	7.01354	86.3318	13.6682	FALSE
KDM5A	85.9127	0.814232	0.0780771	0.736155	0.435001	1.86827	3.70308	6.45251	87.5411	12.4589	FALSE
