## Supplementary Table S6 for "ANANSE: An enhancer network-based computational approach for predicting key transcription factors in cell fate determination"

### Sheet: enhancer
	Keratinocyte	iPSC	Macrophage	Hepatocyte	Osteocyte	Astrocyte	Cardiomyocyte
1	TFCP2L1	NANOG	SPI1	HNF4A	FOS	FOS	EGR1
2	FOS	POU5F1	TFEC	FOXA3	BACH1	SOX9	GATA4
3	TP63	SOX2	IRF8	FOXA1	RUNX2	FOSB	NKX2-5
4	IRX4	SP8	CEBPA	CEBPA	ZEB1	RUNX2	MEF2A
5	FOSB	ZIC2	EGR2	NR1H3	NR3C1	NR2E1	PBX1
6	IRF6	NEUROD2	MITF	HNF1A	ARNT	SOX2	TCF21
7	GRHL2	POU2F1	IRF1	PPARA	MEF2A	HEY1	ZNF711
8	KLF5	PAX6	BACH1	IRF7	IRX3	TCF12	GATA6
9	ATF3	ZIC3	CEBPB	NR2F6	NFIB	SOX4	FOS
10	SP110	MYCN	NR1H3	HNF4G	HBP1	SOX8	MEF2C
11	TFAP2A	SOX3	PPARG	HLF	MAF	HOXB2	NFIB
12	SOX15	PBX3	ELF1	RXRA	REST	SOX21	KLF5
13	SOX9	ZNF260	ATF3	CUX2	ZNF263	EGR1	MEIS2
14	BHLHE40	SOX21	IRF5	STAT3	FOXO3	POU3F3	TBX5
15	EHF	NFATC1	FOS	EGR1	SMAD4	PBX3	ATF3
16	KLF6	SREBF1	IRF2	FOS	RBPJ	CREB1	PBX3
17	JUN	ONECUT1	ZNF143	GATA4	TCF12	RFX5	HSF2
18	MZF1	RFX7	USF1	CREB3L3	RUNX1	SMAD4	CUX1
19	KLF8	RFX1	MAFB	ESRRA	STAT3	ELF1	NR4A1
20	KLF7	ZNF146	MEF2A	ONECUT1	PBX3	NFIB	SMAD1
21	KLF13	CTCF	USF2	ZNF524	SP3	NFE2L2	ZNF24
22	KLF4	SOX9	FLI1	NFIC	CEBPB	ZNF24	ZNF418
23	UBP1	TFDP2	MAF	IRF9	TEAD1	SMAD1	ESRRG
24	STAT6	TEAD4	IRF9	NR1H2	HINFP	CREM	CREB5
25	JUNB	ZNF143	SP3	CEBPD	CREB1	FOSL2	NFYC
26	STAT2	TFAP2C	MAX	NR1H4	EBF1	ATF2	PBX2
27	SREBF2	IRF3	ZFX	NR3C1	ELF1	JUN	THRA
28	PRDM1	SP2	PPARA	HNF1B	NFATC3	ZNF143	CREB1
29	HES4	SOX8	CEBPD	ZBED1	JUND	HINFP	ERG
30	MEF2A	E2F5	MAFF	IRF8	SMAD3	AHR	STAT4
31	MYC	SOX13	ZNF219	NFATC3	ZBTB47	BHLHE40	ATF2
32	ETS2	TCF3	SP1	NR2F2	ATF1	ZBTB33	SP3
33	RFX7	MYC	CREB1	NFIA	USF1	USF1	ELF2
34	NFIB	PRDM5	JUN	NR2F1	HIVEP2	NFYA	ZNF76
35	RFX5	ZFP42	RUNX1	PPARG	KLF7	NFE2L1	ZFX
36	KLF3	ZNF423	RXRA	RARA	CUX1	ATF1	NFE2L1
37	SMAD3	ETV4	DDIT3	SMAD1	BHLHE40	SP1	NFYB
38	ELF1	SP4	ESRRA	BHLHE40	STAT6	SP3	SP1
39	NFE2L1	TCF4	TFEB	CEBPB	SP1	NFAT5	USF2
40	PBX2	REST	STAT2	XBP1	STAT1	ZBTB14	FLI1
41	NFKB1	FOXO4	ZNF394	FOXP4	ZNF143	NFATC3	MEIS1
42	ERF	FOXJ3	ATF1	JUNB	MAFG	ZNF350	E2F6
43	NFE2L2	E2F1	IRF3	ETS2	RFX5	/	YY1
44	ZNF143	SP1	NRF1	FOXN3	/	/	MXI1
45	MAFG	BCL11A	REST	PBX3	/	/	KLF3
46	PBX3	ZNF384	ZNF274	ZBTB33	/	/	FOXJ3
47	ZNF384	HIVEP1	NR3C1	ZBTB7A	/	/	FOXN3
48	NFYA	FOXP4	TGIF1	IRF3	/	/	PPARA
49	HIVEP1	KLF3	GABPA	JUND	/	/	RFX5
50	ATF1	MEF2A	THAP1	ZNF263	/	/	TFCP2
51	NR2F2	FOXN3	E2F6	NFKB1	/	/	ESRRA
52	E2F3	HINFP	RFX5	CUX1	/	/	BHLHE40
53	/	SMAD1	/	ELK1	/	/	ZNF274
54	/	E2F7	/	RFX1	/	/	ATF1
55	/	MLXIP	/	HINFP	/	/	NR2C2
56	/	MYBL2	/	KLF3	/	/	E2F5
57	/	ZBTB48	/	/	/	/	NFKB1
58	/	NFAT5	/	/	/	/	HIVEP2
59	/	TGIF1	/	/	/	/	/
60	/	TP53	/	/	/	/	/
61	/	/	/	/	/	/	/
62	/	/	/	/	/	/	/
63	/	/	/	/	/	/	/
64	/	/	/	/	/	/	/
65	/	/	/	/	/	/	/
66	/	/	/	/	/	/	/
67	/	/	/	/	/	/	/
68	/	/	/	/	/	/	/
69	/	/	/	/	/	/	/
70	/	/	/	/	/	/	/
71	/	/	/	/	/	/	/
72	/	/	/	/	/	/	/
73	/	/	/	/	/	/	/
74	/	/	/	/	/	/	/
75	/	/	/	/	/	/	/
76	/	/	/	/	/	/	/
77	/	/	/	/	/	/	/
78	/	/	/	/	/	/	/
79	/	/	/	/	/	/	/
80	/	/	/	/	/	/	/
81	/	/	/	/	/	/	/
82	/	/	/	/	/	/	/
83	/	/	/	/	/	/	/
84	/	/	/	/	/	/	/
85	/	/	/	/	/	/	/
86	/	/	/	/	/	/	/
87	/	/	/	/	/	/	/
88	/	/	/	/	/	/	/
89	/	/	/	/	/	/	/
90	/	/	/	/	/	/	/
91	/	/	/	/	/	/	/
92	/	/	/	/	/	/	/
93	/	/	/	/	/	/	/
94	/	/	/	/	/	/	/
95	/	/	/	/	/	/	/
96	/	/	/	/	/	/	/
97	/	/	/	/	/	/	/
98	/	/	/	/	/	/	/
99	/	/	/	/	/	/	/
100	/	/	/	/	/	/	/
101	/	/	/	/	/	/	/
102	/	/	/	/	/	/	/
103	/	/	/	/	/	/	/
104	/	/	/	/	/	/	/
105	/	/	/	/	/	/	/
106	/	/	/	/	/	/	/
107	/	/	/	/	/	/	/
108	/	/	/	/	/	/	/
109	/	/	/	/	/	/	/
110	/	/	/	/	/	/	/
111	/	/	/	/	/	/	/
112	/	/	/	/	/	/	/
113	/	/	/	/	/	/	/
114	/	/	/	/	/	/	/
115	/	/	/	/	/	/	/
116	/	/	/	/	/	/	/
117	/	/	/	/	/	/	/
118	/	/	/	/	/	/	/
119	/	/	/	/	/	/	/
120	/	/	/	/	/	/	/
121	/	/	/	/	/	/	/
122	/	/	/	/	/	/	/
123	/	/	/	/	/	/	/
124	/	/	/	/	/	/	/
125	/	/	/	/	/	/	/
126	/	/	/	/	/	/	/
127	/	/	/	/	/	/	/
128	/	/	/	/	/	/	/
129	/	/	/	/	/	/	/
130	/	/	/	/	/	/	/
131	/	/	/	/	/	/	/
132	/	/	/	/	/	/	/
133	/	/	/	/	/	/	/
134	/	/	/	/	/	/	/
135	/	/	/	/	/	/	/
136	/	/	/	/	/	/	/
137	/	/	/	/	/	/	/
138	/	/	/	/	/	/	/
139	/	/	/	/	/	/	/
140	/	/	/	/	/	/	/
141	/	/	/	/	/	/	/
142	/	/	/	/	/	/	/
143	/	/	/	/	/	/	/
144	/	/	/	/	/	/	/
145	/	/	/	/	/	/	/
146	/	/	/	/	/	/	/
147	/	/	/	/	/	/	/
148	/	/	/	/	/	/	/
149	/	/	/	/	/	/	/
150	/	/	/	/	/	/	/
151	/	/	/	/	/	/	/
152	/	/	/	/	/	/	/
153	/	/	/	/	/	/	/
154	/	/	/	/	/	/	/
155	/	/	/	/	/	/	/
156	/	/	/	/	/	/	/
157	/	/	/	/	/	/	/
158	/	/	/	/	/	/	/
159	/	/	/	/	/	/	/
160	/	/	/	/	/	/	/
161	/	/	/	/	/	/	/
162	/	/	/	/	/	/	/
163	/	/	/	/	/	/	/
164	/	/	/	/	/	/	/
165	/	/	/	/	/	/	/
166	/	/	/	/	/	/	/
167	/	/	/	/	/	/	/
168	/	/	/	/	/	/	/
169	/	/	/	/	/	/	/
170	/	/	/	/	/	/	/
171	/	/	/	/	/	/	/
172	/	/	/	/	/	/	/
173	/	/	/	/	/	/	/
174	/	/	/	/	/	/	/
175	/	/	/	/	/	/	/
176	/	/	/	/	/	/	/
177	/	/	/	/	/	/	/
178	/	/	/	/	/	/	/
179	/	/	/	/	/	/	/
180	/	/	/	/	/	/	/
181	/	/	/	/	/	/	/
182	/	/	/	/	/	/	/
183	/	/	/	/	/	/	/
184	/	/	/	/	/	/	/
185	/	/	/	/	/	/	/
186	/	/	/	/	/	/	/
187	/	/	/	/	/	/	/
188	/	/	/	/	/	/	/
189	/	/	/	/	/	/	/
190	/	/	/	/	/	/	/
191	/	/	/	/	/	/	/
192	/	/	/	/	/	/	/
193	/	/	/	/	/	/	/
194	/	/	/	/	/	/	/
195	/	/	/	/	/	/	/
196	/	/	/	/	/	/	/
197	/	/	/	/	/	/	/
198	/	/	/	/	/	/	/
199	/	/	/	/	/	/	/
200	/	/	/	/	/	/	/
201	/	/	/	/	/	/	/
202	/	/	/	/	/	/	/
203	/	/	/	/	/	/	/
204	/	/	/	/	/	/	/
205	/	/	/	/	/	/	/
206	/	/	/	/	/	/	/
207	/	/	/	/	/	/	/
208	/	/	/	/	/	/	/
209	/	/	/	/	/	/	/
210	/	/	/	/	/	/	/
211	/	/	/	/	/	/	/
212	/	/	/	/	/	/	/
213	/	/	/	/	/	/	/
214	/	/	/	/	/	/	/
215	/	/	/	/	/	/	/
216	/	/	/	/	/	/	/
217	/	/	/	/	/	/	/
218	/	/	/	/	/	/	/
219	/	/	/	/	/	/	/
220	/	/	/	/	/	/	/
221	/	/	/	/	/	/	/
222	/	/	/	/	/	/	/
223	/	/	/	/	/	/	/
224	/	/	/	/	/	/	/
225	/	/	/	/	/	/	/
226	/	/	/	/	/	/	/
227	/	/	/	/	/	/	/
228	/	/	/	/	/	/	/
229	/	/	/	/	/	/	/
230	/	/	/	/	/	/	/
231	/	/	/	/	/	/	/
232	/	/	/	/	/	/	/
233	/	/	/	/	/	/	/
234	/	/	/	/	/	/	/
235	/	/	/	/	/	/	/
236	/	/	/	/	/	/	/
237	/	/	/	/	/	/	/
238	/	/	/	/	/	/	/
239	/	/	/	/	/	/	/
240	/	/	/	/	/	/	/
241	/	/	/	/	/	/	/
242	/	/	/	/	/	/	/
243	/	/	/	/	/	/	/
244	/	/	/	/	/	/	/
245	/	/	/	/	/	/	/
246	/	/	/	/	/	/	/
247	/	/	/	/	/	/	/
248	/	/	/	/	/	/	/
249	/	/	/	/	/	/	/
250	/	/	/	/	/	/	/
251	/	/	/	/	/	/	/
252	/	/	/	/	/	/	/
253	/	/	/	/	/	/	/
254	/	/	/	/	/	/	/
255	/	/	/	/	/	/	/
256	/	/	/	/	/	/	/
257	/	/	/	/	/	/	/
258	/	/	/	/	/	/	/
259	/	/	/	/	/	/	/
260	/	/	/	/	/	/	/
261	/	/	/	/	/	/	/
262	/	/	/	/	/	/	/
263	/	/	/	/	/	/	/
264	/	/	/	/	/	/	/
265	/	/	/	/	/	/	/
266	/	/	/	/	/	/	/
267	/	/	/	/	/	/	/
268	/	/	/	/	/	/	/
269	/	/	/	/	/	/	/
270	/	/	/	/	/	/	/
271	/	/	/	/	/	/	/
272	/	/	/	/	/	/	/
273	/	/	/	/	/	/	/
274	/	/	/	/	/	/	/
275	/	/	/	/	/	/	/
276	/	/	/	/	/	/	/
277	/	/	/	/	/	/	/
278	/	/	/	/	/	/	/
279	/	/	/	/	/	/	/
280	/	/	/	/	/	/	/
281	/	/	/	/	/	/	/
282	/	/	/	/	/	/	/
283	/	/	/	/	/	/	/
284	/	/	/	/	/	/	/
285	/	/	/	/	/	/	/
286	/	/	/	/	/	/	/
287	/	/	/	/	/	/	/
288	/	/	/	/	/	/	/
289	/	/	/	/	/	/	/
290	/	/	/	/	/	/	/
291	/	/	/	/	/	/	/
292	/	/	/	/	/	/	/
293	/	/	/	/	/	/	/
294	/	/	/	/	/	/	/
295	/	/	/	/	/	/	/
296	/	/	/	/	/	/	/
297	/	/	/	/	/	/	/
298	/	/	/	/	/	/	/
299	/	/	/	/	/	/	/
300	/	/	/	/	/	/	/
301	/	/	/	/	/	/	/
302	/	/	/	/	/	/	/
303	/	/	/	/	/	/	/
304	/	/	/	/	/	/	/
305	/	/	/	/	/	/	/
306	/	/	/	/	/	/	/
307	/	/	/	/	/	/	/
308	/	/	/	/	/	/	/
309	/	/	/	/	/	/	/
310	/	/	/	/	/	/	/
311	/	/	/	/	/	/	/
312	/	/	/	/	/	/	/
313	/	/	/	/	/	/	/
314	/	/	/	/	/	/	/
315	/	/	/	/	/	/	/
316	/	/	/	/	/	/	/
317	/	/	/	/	/	/	/
318	/	/	/	/	/	/	/
319	/	/	/	/	/	/	/
320	/	/	/	/	/	/	/
321	/	/	/	/	/	/	/
322	/	/	/	/	/	/	/
323	/	/	/	/	/	/	/
324	/	/	/	/	/	/	/
325	/	/	/	/	/	/	/
326	/	/	/	/	/	/	/
327	/	/	/	/	/	/	/
328	/	/	/	/	/	/	/
329	/	/	/	/	/	/	/
330	/	/	/	/	/	/	/
331	/	/	/	/	/	/	/
332	/	/	/	/	/	/	/
333	/	/	/	/	/	/	/
334	/	/	/	/	/	/	/
335	/	/	/	/	/	/	/
336	/	/	/	/	/	/	/
337	/	/	/	/	/	/	/
338	/	/	/	/	/	/	/
339	/	/	/	/	/	/	/
340	/	/	/	/	/	/	/
341	/	/	/	/	/	/	/
342	/	/	/	/	/	/	/
343	/	/	/	/	/	/	/
344	/	/	/	/	/	/	/
345	/	/	/	/	/	/	/
346	/	/	/	/	/	/	/
347	/	/	/	/	/	/	/
348	/	/	/	/	/	/	/
349	/	/	/	/	/	/	/
350	/	/	/	/	/	/	/
351	/	/	/	/	/	/	/
352	/	/	/	/	/	/	/
353	/	/	/	/	/	/	/
354	/	/	/	/	/	/	/
355	/	/	/	/	/	/	/
356	/	/	/	/	/	/	/
357	/	/	/	/	/	/	/
358	/	/	/	/	/	/	/
359	/	/	/	/	/	/	/
360	/	/	/	/	/	/	/
361	/	/	/	/	/	/	/
362	/	/	/	/	/	/	/
363	/	/	/	/	/	/	/
364	/	/	/	/	/	/	/
365	/	/	/	/	/	/	/
366	/	/	/	/	/	/	/
367	/	/	/	/	/	/	/
368	/	/	/	/	/	/	/
369	/	/	/	/	/	/	/
370	/	/	/	/	/	/	/
371	/	/	/	/	/	/	/
372	/	/	/	/	/	/	/
373	/	/	/	/	/	/	/
374	/	/	/	/	/	/	/
375	/	/	/	/	/	/	/
376	/	/	/	/	/	/	/
377	/	/	/	/	/	/	/
378	/	/	/	/	/	/	/
379	/	/	/	/	/	/	/
380	/	/	/	/	/	/	/
381	/	/	/	/	/	/	/
382	/	/	/	/	/	/	/
383	/	/	/	/	/	/	/
384	/	/	/	/	/	/	/
385	/	/	/	/	/	/	/
386	/	/	/	/	/	/	/
387	/	/	/	/	/	/	/
388	/	/	/	/	/	/	/
389	/	/	/	/	/	/	/
390	/	/	/	/	/	/	/
391	/	/	/	/	/	/	/
392	/	/	/	/	/	/	/
393	/	/	/	/	/	/	/
394	/	/	/	/	/	/	/
395	/	/	/	/	/	/	/
396	/	/	/	/	/	/	/
397	/	/	/	/	/	/	/
398	/	/	/	/	/	/	/
399	/	/	/	/	/	/	/
400	/	/	/	/	/	/	/
401	/	/	/	/	/	/	/
402	/	/	/	/	/	/	/
403	/	/	/	/	/	/	/
404	/	/	/	/	/	/	/
405	/	/	/	/	/	/	/
406	/	/	/	/	/	/	/
407	/	/	/	/	/	/	/
408	/	/	/	/	/	/	/
409	/	/	/	/	/	/	/
410	/	/	/	/	/	/	/
411	/	/	/	/	/	/	/
412	/	/	/	/	/	/	/
413	/	/	/	/	/	/	/
414	/	/	/	/	/	/	/
415	/	/	/	/	/	/	/
416	/	/	/	/	/	/	/
417	/	/	/	/	/	/	/
418	/	/	/	/	/	/	/
419	/	/	/	/	/	/	/
420	/	/	/	/	/	/	/
421	/	/	/	/	/	/	/
422	/	/	/	/	/	/	/
423	/	/	/	/	/	/	/
424	/	/	/	/	/	/	/
425	/	/	/	/	/	/	/
426	/	/	/	/	/	/	/
427	/	/	/	/	/	/	/
428	/	/	/	/	/	/	/
429	/	/	/	/	/	/	/
430	/	/	/	/	/	/	/
431	/	/	/	/	/	/	/
432	/	/	/	/	/	/	/
433	/	/	/	/	/	/	/
434	/	/	/	/	/	/	/
435	/	/	/	/	/	/	/
436	/	/	/	/	/	/	/
437	/	/	/	/	/	/	/
438	/	/	/	/	/	/	/
439	/	/	/	/	/	/	/
440	/	/	/	/	/	/	/
441	/	/	/	/	/	/	/
442	/	/	/	/	/	/	/
443	/	/	/	/	/	/	/
444	/	/	/	/	/	/	/
445	/	/	/	/	/	/	/
446	/	/	/	/	/	/	/
447	/	/	/	/	/	/	/
448	/	/	/	/	/	/	/
449	/	/	/	/	/	/	/
450	/	/	/	/	/	/	/
451	/	/	/	/	/	/	/
452	/	/	/	/	/	/	/
453	/	/	/	/	/	/	/
454	/	/	/	/	/	/	/
455	/	/	/	/	/	/	/
456	/	/	/	/	/	/	/
457	/	/	/	/	/	/	/
458	/	/	/	/	/	/	/
459	/	/	/	/	/	/	/
460	/	/	/	/	/	/	/
461	/	/	/	/	/	/	/
462	/	/	/	/	/	/	/
463	/	/	/	/	/	/	/
464	/	/	/	/	/	/	/
465	/	/	/	/	/	/	/
466	/	/	/	/	/	/	/
467	/	/	/	/	/	/	/
468	/	/	/	/	/	/	/
469	/	/	/	/	/	/	/
470	/	/	/	/	/	/	/
471	/	/	/	/	/	/	/
472	/	/	/	/	/	/	/
473	/	/	/	/	/	/	/
474	/	/	/	/	/	/	/
475	/	/	/	/	/	/	/
476	/	/	/	/	/	/	/
477	/	/	/	/	/	/	/
478	/	/	/	/	/	/	/
479	/	/	/	/	/	/	/
480	/	/	/	/	/	/	/
481	/	/	/	/	/	/	/
482	/	/	/	/	/	/	/
483	/	/	/	/	/	/	/
484	/	/	/	/	/	/	/
485	/	/	/	/	/	/	/
486	/	/	/	/	/	/	/
487	/	/	/	/	/	/	/
488	/	/	/	/	/	/	/
489	/	/	/	/	/	/	/
490	/	/	/	/	/	/	/
491	/	/	/	/	/	/	/
492	/	/	/	/	/	/	/
493	/	/	/	/	/	/	/
494	/	/	/	/	/	/	/
495	/	/	/	/	/	/	/
496	/	/	/	/	/	/	/
497	/	/	/	/	/	/	/
498	/	/	/	/	/	/	/
499	/	/	/	/	/	/	/
500	/	/	/	/	/	/	/

### Sheet: promoter
	Keratinocyte	iPSC	Macrophage	Hepatocyte	Osteocyte	Astrocyte	Cardiomyocyte
1	IRF6	MYCN	TFEC	SOX5	BHLHE40	E2F5	MSX2
2	EHF	NKX1-2	IRF8	ONECUT1	SOX4	POU3F3	HEY2
3	BHLHE40	FOXH1	SPI1	IRF6	ZBED1	SOX2	MYCN
4	HES1	ETV4	EGR2	HLF	FOXP1	POU3F2	GATA4
5	ZNF320	GBX2	IRF5	ZBTB16	DDIT3	RFX4	IRX4
6	ZNF219	ZSCAN10	MITF	NR5A2	STAT2	IRF9	CREM
7	KLF5	SALL4	TFEB	NR1H4	TFDP2	BHLHE41	GATA6
8	TP63	ZFP42	STAT5A	IRF2	RUNX2	IRF7	TFEB
9	TFCP2L1	PRDM14	ATF3	HNF4A	CEBPD	HES1	RXRG
10	ZSCAN31	POU5F1	CEBPA	ATF5	KLF12	BHLHE40	LEF1
11	IRF9	E2F5	ZNF589	ELF3	ZNF320	SMAD1	FOXH1
12	ZFP57	TCF7L1	MSC	SOX4	TBX18	SOX4	HES4
13	HOMEZ	SOX13	BHLHE41	TFDP2	CREBZF	OLIG1	MITF
14	TFAP2A	SOX2	IKZF1	IRF9	IRX3	CREBZF	TEAD2
15	IRF3	ZIC2	DDIT3	NR1I2	ZNF263	ZNF436	NKX2-5
16	IRX4	ZIC3	CEBPB	CEBPG	FOXN3	ZBED1	ZNF219
17	ERF	NR5A2	USF1	IRF8	SREBF1	FOXJ1	NFYB
18	KLF4	SOX4	ZNF143	CREB3L3	NFATC4	SOX9	CREBZF
19	MYC	ZNF121	ATF6	ZNF652	GLIS3	TEAD2	THAP11
20	HES2	NR6A1	ZNF320	NR1I3	BACH1	ERF	HAND1
21	HES4	FOXP4	NR1H3	BHLHE40	IRF9	NFIA	MEF2C
22	ATF3	MYBL2	SNAI3	ATF3	FOXC1	SREBF2	SREBF2
23	ETV4	TEAD2	BACH1	ZBTB33	HINFP	EN2	IRX3
24	SOX15	ZNF589	PPARG	NFKB2	ARNT	GBX2	ZNF467
25	KLF8	PATZ1	ZBTB7B	ELF1	KLF9	SOX21	ESRRG
26	HSF4	ZNF431	MAFB	NFYB	MSC	ZBTB18	HOXB2
27	HINFP	ZNF219	FEZF2	GRHL1	ZNF333	HEY1	GATA5
28	RXRB	POU2F1	ZNF816	ZNF121	ZNF121	PKNOX2	HAND2
29	CREBZF	NEUROD2	ZNF394	MXI1	SREBF2	MAZ	ETV1
30	SREBF2	SOX11	ESRRA	ZKSCAN1	STAT3	IRF3	E2F1
31	ZBTB7B	KLF16	CREM	XBP1	STAT5A	ARNT2	NFYC
32	ZBTB17	NANOG	OVOL1	CREB3	ZNF431	TFAP2B	TGIF2
33	SP110	SP2	ZNF524	RFX5	MAF	NR2F1	NR2F6
34	KLF6	MLXIP	CREBZF	NR1H3	ZNF394	NPAS3	DBP
35	SREBF1	ZNF85	ZNF24	FOXN2	KLF4	PAX3	TBX2
36	STAT2	TEAD4	MAFF	SP100	TEF	SREBF1	TBX5
37	E2F4	TCF7L2	SP100	ZNF260	HOXA10	CREB3	HINFP
38	E4F1	ZNF384	ZNF134	NFIB	ZBTB1	USF1	ZNF76
39	ZNF528	ZNF260	E2F6	FOXA2	PRDM5	STAT2	SOX12
40	ATF6B	GLI2	RUNX3	PPARA	ZBTB7B	ZNF384	PRDM16
41	KLF7	FOXD3	ZBTB1	MEF2A	ZNF282	STAT3	TFDP2
42	STAT6	ZNF423	FOXN3	ZNF24	MITF	PATZ1	TBX20
43	RUNX1	MYC	NR4A3	HNF4G	ATF4	CREM	IRX1
44	KLF13	IRF3	ELF1	IRF1	ELF2	ZIC2	NKX2-6
45	ATF4	FEZF1	ZNF331	ZNF680	TEAD2	ZNF768	FOXP4
46	GRHL2	FOXN3	MLX	TGIF2	SP100	PBX2	ELF3
47	OVOL1	SP8	HOMEZ	CEBPA	SMAD4	SOX5	ZBTB17
48	ETS2	HES1	FLI1	NFYC	TGIF1	DDIT3	IRX2
49	TGIF1	PAX6	LYL1	ATF4	PPARA	ATF6B	FOXP1
50	ZNF431	ZBTB3	BHLHE40	SOX6	GTF2I	MEIS3	ZNF770
51	NPAS2	SIX3	STAT5B	CREM	HIF1A	LHX2	SIX5
52	KLF10	ETV1	USF2	HES1	ATF2	GLIS3	RARB
53	MZF1	IRX2	ELK1	SREBF1	ZBTB47	SOX13	MEF2A
54	FOS	ZNF146	ZNF740	IRF3	EBF1	RFX3	CREB3
55	SOX9	IRX4	CEBPG	GTF2I	BBX	NFYC	MAZ
56	NR4A1	SREBF2	SP1	STAT4	HBP1	HES4	HES1
57	ZNF384	ZIC5	REL	ZBTB18	FOXO3	CIC	FOXO1
58	NR4A2	SOX15	IRF3	ZNF75A	IRF2	ETV4	MEIS1
59	SP100	TFDP2	THAP11	AR	XBP1	ZNF423	ZNF431
60	ZBTB1	FOXO4	MAX	SP110	ZNF264	CREB5	SOX4
61	MLXIP	VENTX	ZBTB14	SMAD1	MEF2A	THAP11	MXI1
62	ZNF274	SREBF1	MAF	USF1	E4F1	BCL6	NFATC4
63	RFX7	SOX3	HBP1	PROX1	AHR	E2F6	TEAD3
64	ZNF121	BCL11A	ZNF18	FOXP1	NR1D2	ZNF24	ZNF582
65	SOX4	FOXP1	IRF9	KLF15	EPAS1	ZNF76	MEF2D
66	ZNF75A	ZNF770	ZNF219	RORC	ERF	ZBTB48	ELF2
67	ESRRA	TGIF2	NR1H2	HBP1	ZNF146	RXRB	MEIS3
68	MEF2D	MAZ	KLF9	STAT6	CEBPG	MAF	HSF2
69	USF1	ONECUT1	ATF4	NFIA	ZNF76	ZBTB47	ZNF75A
70	CREB5	SOX12	IRF2	FOXJ3	STAT1	BATF3	ZNF384
71	ZBTB48	IRX1	MEF2A	RREB1	ESRRA	ARNTL	MEIS2
72	IRX2	ZIC1	ZBED1	ZNF148	STAT5B	ATF4	RXRB
73	ZNF76	TFAP2C	MAFG	PPARG	TP53	ZNF260	CREB3L4
74	JUNB	ATF4	STAT2	ETS2	ELK4	ZNF219	PATZ1
75	MAFG	GLI1	CREB3	KLF9	RARA	IRX2	SOX13
76	PBX2	ETV5	ZNF274	MAF	NFATC3	RFX5	ESRRA
77	ZNF589	RFX7	ZNF317	STAT3	PURA	ATF6	ZNF652
78	VDR	SPIB	ZBTB48	CUX1	FOXN2	IRX5	STAT5B
79	ETV3	FOXJ3	TGIF1	ZNF143	ZNF331	SOX12	MYBL2
80	NFKB2	ERF	RXRA	ZBED1	ZNF436	ZSCAN26	PBX3
81	KLF3	ZNF317	BCL6	HIVEP1	NR1H2	TGIF1	ZNF260
82	SRF	CREBZF	ZNF350	THRB	CREB3	OSR1	E2F6
83	PRDM4	NFATC1	PPARA	ZNF146	BCL6	HINFP	BBX
84	NFYA	PBX1	YY1	CREBZF	MXI1	MXI1	ZNF274
85	PLAGL1	NR2F6	MAFK	ZNF281	ZNF140	JUND	FOXN3
86	DDIT3	TP53	ELF4	ELF2	SMAD1	TP53	JUND
87	NRF1	ZNF134	ZNF768	ZNF140	FOXK1	RARA	XBP1
88	REL	HINFP	ZBTB33	HLX	ZKSCAN1	ZNF320	HOMEZ
89	ZNF331	ZNF708	SMAD4	RORA	ARNT2	ZBTB33	ZNF134
90	HIVEP1	ZNF143	MXI1	NFKB1	ZNF652	NR2F2	ZNF320
91	POU2F2	RFX1	ZNF76	ARNTL	PRDM4	TCF3	SMAD1
92	ZNF317	PBX2	SREBF2	NPAS2	USF1	ELK1	ZNF24
93	RFX5	ATF5	NFATC3	ATF2	ZNF528	CTCF	IRF9
94	ZNF354A	TCF3	ZNF652	ZNF274	MAFG	ZNF75A	REST
95	SMAD1	THAP11	CEBPD	NR2C1	ZNF586	ZNF317	RARA
96	FOXK2	ZNF75A	FOXN2	ATF1	VDR	TCF12	ZNF436
97	NFE2L1	TGIF1	ZNF322	SREBF2	KLF7	ZNF263	DDIT3
98	SMAD3	TFAP4	ZNF263	ESRRA	NRF1	KLF3	TEAD4
99	ZNF740	ZNF320	RFX2	GABPA	SMAD3	SRF	THRA
100	ATF6	GLIS2	NRF1	MYC	ATF6	TFAP2C	ZNF382
101	NR2F2	YY1	E4F1	ATF6	ZBTB14	ZNF322	ERF
102	E2F3	E2F1	KLF3	CDC5L	ZNF350	ZNF333	TCF3
103	FOXK1	CREM	KLF16	ZNF322	RORA	MNT	MSX1
104	ZNF768	ZNF680	/	REL	NR2F6	ATF3	ZNF143
105	TEAD3	BACH1	/	AHR	REST	MYBL2	E4F1
106	TP53	SIX4	/	YY1	ETV6	TCF7L1	MAFG
107	ZNF85	ZNF24	/	SMAD4	MNT	/	CTCF
108	PPARD	CTCF	/	ARNT	KLF3	/	ZSCAN26
109	MNT	KLF3	/	NR3C1	RXRB	/	IRX5
110	ZNF263	ZNF331	/	KLF3	ZNF322	/	RXRA
111	/	ELF2	/	USF2	/	/	ZNF394
112	/	ZNF652	/	ZNF431	/	/	SREBF1
113	/	SRF	/	TBX15	/	/	FOXJ2
114	/	SMAD1	/	ZNF528	/	/	/
115	/	SMAD3	/	NFATC3	/	/	/
116	/	PRDM5	/	ZNF394	/	/	/
117	/	TCF4	/	ZNF263	/	/	/
118	/	ZBED1	/	ZNF384	/	/	/
119	/	E2F3	/	NR2F6	/	/	/
120	/	ZNF333	/	RXRA	/	/	/
121	/	/	/	RXRB	/	/	/
122	/	/	/	ZBTB14	/	/	/
123	/	/	/	ZNF219	/	/	/
124	/	/	/	/	/	/	/
125	/	/	/	/	/	/	/
126	/	/	/	/	/	/	/
127	/	/	/	/	/	/	/
128	/	/	/	/	/	/	/
129	/	/	/	/	/	/	/
130	/	/	/	/	/	/	/
131	/	/	/	/	/	/	/
132	/	/	/	/	/	/	/
133	/	/	/	/	/	/	/
134	/	/	/	/	/	/	/
135	/	/	/	/	/	/	/
136	/	/	/	/	/	/	/
137	/	/	/	/	/	/	/
138	/	/	/	/	/	/	/
139	/	/	/	/	/	/	/
140	/	/	/	/	/	/	/
141	/	/	/	/	/	/	/
142	/	/	/	/	/	/	/
143	/	/	/	/	/	/	/
144	/	/	/	/	/	/	/
145	/	/	/	/	/	/	/
146	/	/	/	/	/	/	/
147	/	/	/	/	/	/	/
148	/	/	/	/	/	/	/
149	/	/	/	/	/	/	/
150	/	/	/	/	/	/	/
151	/	/	/	/	/	/	/
152	/	/	/	/	/	/	/
153	/	/	/	/	/	/	/
154	/	/	/	/	/	/	/
155	/	/	/	/	/	/	/
156	/	/	/	/	/	/	/
157	/	/	/	/	/	/	/
158	/	/	/	/	/	/	/
159	/	/	/	/	/	/	/
160	/	/	/	/	/	/	/
161	/	/	/	/	/	/	/
162	/	/	/	/	/	/	/
163	/	/	/	/	/	/	/
164	/	/	/	/	/	/	/
165	/	/	/	/	/	/	/
166	/	/	/	/	/	/	/
167	/	/	/	/	/	/	/
168	/	/	/	/	/	/	/
169	/	/	/	/	/	/	/
170	/	/	/	/	/	/	/
171	/	/	/	/	/	/	/
172	/	/	/	/	/	/	/
173	/	/	/	/	/	/	/
174	/	/	/	/	/	/	/
175	/	/	/	/	/	/	/
176	/	/	/	/	/	/	/
177	/	/	/	/	/	/	/
178	/	/	/	/	/	/	/
179	/	/	/	/	/	/	/
180	/	/	/	/	/	/	/
181	/	/	/	/	/	/	/
182	/	/	/	/	/	/	/
183	/	/	/	/	/	/	/
184	/	/	/	/	/	/	/
185	/	/	/	/	/	/	/
186	/	/	/	/	/	/	/
187	/	/	/	/	/	/	/
188	/	/	/	/	/	/	/
189	/	/	/	/	/	/	/
190	/	/	/	/	/	/	/
191	/	/	/	/	/	/	/
192	/	/	/	/	/	/	/
193	/	/	/	/	/	/	/
194	/	/	/	/	/	/	/
195	/	/	/	/	/	/	/
196	/	/	/	/	/	/	/
197	/	/	/	/	/	/	/
198	/	/	/	/	/	/	/
199	/	/	/	/	/	/	/
200	/	/	/	/	/	/	/
201	/	/	/	/	/	/	/
202	/	/	/	/	/	/	/
203	/	/	/	/	/	/	/
204	/	/	/	/	/	/	/
205	/	/	/	/	/	/	/
206	/	/	/	/	/	/	/
207	/	/	/	/	/	/	/
208	/	/	/	/	/	/	/
209	/	/	/	/	/	/	/
210	/	/	/	/	/	/	/
211	/	/	/	/	/	/	/
212	/	/	/	/	/	/	/
213	/	/	/	/	/	/	/
214	/	/	/	/	/	/	/
215	/	/	/	/	/	/	/
216	/	/	/	/	/	/	/
217	/	/	/	/	/	/	/
218	/	/	/	/	/	/	/
219	/	/	/	/	/	/	/
220	/	/	/	/	/	/	/
221	/	/	/	/	/	/	/
222	/	/	/	/	/	/	/
223	/	/	/	/	/	/	/
224	/	/	/	/	/	/	/
225	/	/	/	/	/	/	/
226	/	/	/	/	/	/	/
227	/	/	/	/	/	/	/
228	/	/	/	/	/	/	/
229	/	/	/	/	/	/	/
230	/	/	/	/	/	/	/
231	/	/	/	/	/	/	/
232	/	/	/	/	/	/	/
233	/	/	/	/	/	/	/
234	/	/	/	/	/	/	/
235	/	/	/	/	/	/	/
236	/	/	/	/	/	/	/
237	/	/	/	/	/	/	/
238	/	/	/	/	/	/	/
239	/	/	/	/	/	/	/
240	/	/	/	/	/	/	/
241	/	/	/	/	/	/	/
242	/	/	/	/	/	/	/
243	/	/	/	/	/	/	/
244	/	/	/	/	/	/	/
245	/	/	/	/	/	/	/
246	/	/	/	/	/	/	/
247	/	/	/	/	/	/	/
248	/	/	/	/	/	/	/
249	/	/	/	/	/	/	/
250	/	/	/	/	/	/	/
251	/	/	/	/	/	/	/
252	/	/	/	/	/	/	/
253	/	/	/	/	/	/	/
254	/	/	/	/	/	/	/
255	/	/	/	/	/	/	/
256	/	/	/	/	/	/	/
257	/	/	/	/	/	/	/
258	/	/	/	/	/	/	/
259	/	/	/	/	/	/	/
260	/	/	/	/	/	/	/
261	/	/	/	/	/	/	/
262	/	/	/	/	/	/	/
263	/	/	/	/	/	/	/
264	/	/	/	/	/	/	/
265	/	/	/	/	/	/	/
266	/	/	/	/	/	/	/
267	/	/	/	/	/	/	/
268	/	/	/	/	/	/	/
269	/	/	/	/	/	/	/
270	/	/	/	/	/	/	/
271	/	/	/	/	/	/	/
272	/	/	/	/	/	/	/
273	/	/	/	/	/	/	/
274	/	/	/	/	/	/	/
275	/	/	/	/	/	/	/
276	/	/	/	/	/	/	/
277	/	/	/	/	/	/	/
278	/	/	/	/	/	/	/
279	/	/	/	/	/	/	/
280	/	/	/	/	/	/	/
281	/	/	/	/	/	/	/
282	/	/	/	/	/	/	/
283	/	/	/	/	/	/	/
284	/	/	/	/	/	/	/
285	/	/	/	/	/	/	/
286	/	/	/	/	/	/	/
287	/	/	/	/	/	/	/
288	/	/	/	/	/	/	/
289	/	/	/	/	/	/	/
290	/	/	/	/	/	/	/
291	/	/	/	/	/	/	/
292	/	/	/	/	/	/	/
293	/	/	/	/	/	/	/
294	/	/	/	/	/	/	/
295	/	/	/	/	/	/	/
296	/	/	/	/	/	/	/
297	/	/	/	/	/	/	/
298	/	/	/	/	/	/	/
299	/	/	/	/	/	/	/
300	/	/	/	/	/	/	/
301	/	/	/	/	/	/	/
302	/	/	/	/	/	/	/
303	/	/	/	/	/	/	/
304	/	/	/	/	/	/	/
305	/	/	/	/	/	/	/
306	/	/	/	/	/	/	/
307	/	/	/	/	/	/	/
308	/	/	/	/	/	/	/
309	/	/	/	/	/	/	/
310	/	/	/	/	/	/	/
311	/	/	/	/	/	/	/
312	/	/	/	/	/	/	/
313	/	/	/	/	/	/	/
314	/	/	/	/	/	/	/
315	/	/	/	/	/	/	/
316	/	/	/	/	/	/	/
317	/	/	/	/	/	/	/
318	/	/	/	/	/	/	/
319	/	/	/	/	/	/	/
320	/	/	/	/	/	/	/
321	/	/	/	/	/	/	/
322	/	/	/	/	/	/	/
323	/	/	/	/	/	/	/
324	/	/	/	/	/	/	/
325	/	/	/	/	/	/	/
326	/	/	/	/	/	/	/
327	/	/	/	/	/	/	/
328	/	/	/	/	/	/	/
329	/	/	/	/	/	/	/
330	/	/	/	/	/	/	/
331	/	/	/	/	/	/	/
332	/	/	/	/	/	/	/
333	/	/	/	/	/	/	/
334	/	/	/	/	/	/	/
335	/	/	/	/	/	/	/
336	/	/	/	/	/	/	/
337	/	/	/	/	/	/	/
338	/	/	/	/	/	/	/
339	/	/	/	/	/	/	/
340	/	/	/	/	/	/	/
341	/	/	/	/	/	/	/
342	/	/	/	/	/	/	/
343	/	/	/	/	/	/	/
344	/	/	/	/	/	/	/
345	/	/	/	/	/	/	/
346	/	/	/	/	/	/	/
347	/	/	/	/	/	/	/
348	/	/	/	/	/	/	/
349	/	/	/	/	/	/	/
350	/	/	/	/	/	/	/
351	/	/	/	/	/	/	/
352	/	/	/	/	/	/	/
353	/	/	/	/	/	/	/
354	/	/	/	/	/	/	/
355	/	/	/	/	/	/	/
356	/	/	/	/	/	/	/
357	/	/	/	/	/	/	/
358	/	/	/	/	/	/	/
359	/	/	/	/	/	/	/
360	/	/	/	/	/	/	/
361	/	/	/	/	/	/	/
362	/	/	/	/	/	/	/
363	/	/	/	/	/	/	/
364	/	/	/	/	/	/	/
365	/	/	/	/	/	/	/
366	/	/	/	/	/	/	/
367	/	/	/	/	/	/	/
368	/	/	/	/	/	/	/
369	/	/	/	/	/	/	/
370	/	/	/	/	/	/	/
371	/	/	/	/	/	/	/
372	/	/	/	/	/	/	/
373	/	/	/	/	/	/	/
374	/	/	/	/	/	/	/
375	/	/	/	/	/	/	/
376	/	/	/	/	/	/	/
377	/	/	/	/	/	/	/
378	/	/	/	/	/	/	/
379	/	/	/	/	/	/	/
380	/	/	/	/	/	/	/
381	/	/	/	/	/	/	/
382	/	/	/	/	/	/	/
383	/	/	/	/	/	/	/
384	/	/	/	/	/	/	/
385	/	/	/	/	/	/	/
386	/	/	/	/	/	/	/
387	/	/	/	/	/	/	/
388	/	/	/	/	/	/	/
389	/	/	/	/	/	/	/
390	/	/	/	/	/	/	/
391	/	/	/	/	/	/	/
392	/	/	/	/	/	/	/
393	/	/	/	/	/	/	/
394	/	/	/	/	/	/	/
395	/	/	/	/	/	/	/
396	/	/	/	/	/	/	/
397	/	/	/	/	/	/	/
398	/	/	/	/	/	/	/
399	/	/	/	/	/	/	/
400	/	/	/	/	/	/	/
401	/	/	/	/	/	/	/
402	/	/	/	/	/	/	/
403	/	/	/	/	/	/	/
404	/	/	/	/	/	/	/
405	/	/	/	/	/	/	/
406	/	/	/	/	/	/	/
407	/	/	/	/	/	/	/
408	/	/	/	/	/	/	/
409	/	/	/	/	/	/	/
410	/	/	/	/	/	/	/
411	/	/	/	/	/	/	/
412	/	/	/	/	/	/	/
413	/	/	/	/	/	/	/
414	/	/	/	/	/	/	/
415	/	/	/	/	/	/	/
416	/	/	/	/	/	/	/
417	/	/	/	/	/	/	/
418	/	/	/	/	/	/	/
419	/	/	/	/	/	/	/
420	/	/	/	/	/	/	/
421	/	/	/	/	/	/	/
422	/	/	/	/	/	/	/
423	/	/	/	/	/	/	/
424	/	/	/	/	/	/	/
425	/	/	/	/	/	/	/
426	/	/	/	/	/	/	/
427	/	/	/	/	/	/	/
428	/	/	/	/	/	/	/
429	/	/	/	/	/	/	/
430	/	/	/	/	/	/	/
431	/	/	/	/	/	/	/
432	/	/	/	/	/	/	/
433	/	/	/	/	/	/	/
434	/	/	/	/	/	/	/
435	/	/	/	/	/	/	/
436	/	/	/	/	/	/	/
437	/	/	/	/	/	/	/
438	/	/	/	/	/	/	/
439	/	/	/	/	/	/	/
440	/	/	/	/	/	/	/
441	/	/	/	/	/	/	/
442	/	/	/	/	/	/	/
443	/	/	/	/	/	/	/
444	/	/	/	/	/	/	/
445	/	/	/	/	/	/	/
446	/	/	/	/	/	/	/
447	/	/	/	/	/	/	/
448	/	/	/	/	/	/	/
449	/	/	/	/	/	/	/
450	/	/	/	/	/	/	/
451	/	/	/	/	/	/	/
452	/	/	/	/	/	/	/
453	/	/	/	/	/	/	/
454	/	/	/	/	/	/	/
455	/	/	/	/	/	/	/
456	/	/	/	/	/	/	/
457	/	/	/	/	/	/	/
458	/	/	/	/	/	/	/
459	/	/	/	/	/	/	/
460	/	/	/	/	/	/	/
461	/	/	/	/	/	/	/
462	/	/	/	/	/	/	/
463	/	/	/	/	/	/	/
464	/	/	/	/	/	/	/
465	/	/	/	/	/	/	/
466	/	/	/	/	/	/	/
467	/	/	/	/	/	/	/
468	/	/	/	/	/	/	/
469	/	/	/	/	/	/	/
470	/	/	/	/	/	/	/
471	/	/	/	/	/	/	/
472	/	/	/	/	/	/	/
473	/	/	/	/	/	/	/
474	/	/	/	/	/	/	/
475	/	/	/	/	/	/	/
476	/	/	/	/	/	/	/
477	/	/	/	/	/	/	/
478	/	/	/	/	/	/	/
479	/	/	/	/	/	/	/
480	/	/	/	/	/	/	/
481	/	/	/	/	/	/	/
482	/	/	/	/	/	/	/
483	/	/	/	/	/	/	/
484	/	/	/	/	/	/	/
485	/	/	/	/	/	/	/
486	/	/	/	/	/	/	/
487	/	/	/	/	/	/	/
488	/	/	/	/	/	/	/
489	/	/	/	/	/	/	/
490	/	/	/	/	/	/	/
491	/	/	/	/	/	/	/
492	/	/	/	/	/	/	/
493	/	/	/	/	/	/	/
494	/	/	/	/	/	/	/
495	/	/	/	/	/	/	/
496	/	/	/	/	/	/	/
497	/	/	/	/	/	/	/
498	/	/	/	/	/	/	/
499	/	/	/	/	/	/	/
500	/	/	/	/	/	/	/

### Sheet: expression
	Keratinocyte	iPSC	Macrophage	Hepatocyte	Osteocyte	Astrocyte	Cardiomyocyte
1	IRF6	POU5F1	ZNF485	CREB3L3	EPAS1	SOX2	TBX20
2	FOS	LIN28A	ZNF302	HNF4A	BNC2	FOS	HAND2
3	TP63	NEUROD2	IRF8	MLXIPL	ZBTB20	LHX2	FOS
4	ATF3	FOXH1	TFEC	KLF15	SMYD3	TSC22D1	ETV1
5	KLF5	SALL3	SPI1	ATF5	TFDP2	EGR1	NKX2-5
6	BHLHE40	ETV4	IKZF1	CEBPA	STAT2	MEIS2	GATA4
7	HES1	ZNF302	NR1H3	RXRA	AHR	SALL1	EGR1
8	RUNX1	HES3	ZNF124	SREBF1	TSC22D1	SOX4	MEF2A
9	TFAP2A	ARID3B	CEBPA	NR1H3	ZBTB38	SOX9	HMBOX1
10	BNC1	ZIC2	ATF3	PPARA	FOS	BHLHE40	HEY2
11	ZNF692	SOX2	CEBPB	EPAS1	ZKSCAN1	AHR	MEIS2
12	ZNF320	TERF1	ZEB2	CEBPD	ZEB1	ZNF561	HMGN3
13	TSC22D1	SOX13	ZNF267	ESRRA	HBP1	PBX1	PBX1
14	BAZ2A	TCF7L2	BACH1	PREB	BACH1	TCF4	CREM
15	ZNF83	ZSCAN10	IRF5	NR1I3	TRPS1	RFX5	MEF2C
16	BPTF	SALL1	PPARG	STAT3	NR3C1	TCF12	TCF21
17	ZBED2	TCF7L1	IRF1	XBP1	ZNF460	HMGN3	NFIB
18	MYC	DNMT1	MAFF	REPIN1	CEBPD	IRF9	HBP1
19	SOX15	NANOG	MITF	NR1H4	SMAD5	RUNX2	GATA6
20	HES2	SKIL	TSC22D1	FOXA3	GLIS3	SREBF2	NFYC
21	NR4A1	KAT7	HMG20B	IRF7	TCF4	STAT2	TCF4
22	CENPT	HMGA1	MBD4	HHEX	SATB2	THYN1	MITF
23	ZNF219	ZNF431	FOS	NR2F6	EBF1	ATMIN	JUN
24	IRF9	ZNF66	EGR2	NR1I2	ZZZ3	SREBF1	TSC22D1
25	SREBF1	BPTF	USF1	GTF3A	SKIL	TFDP2	HIF3A
26	KLF6	NR5A2	GLMP	HLF	TBX18	USF1	ZNF302
27	MBD1	MYCN	ZNF430	GLMP	FOXP1	POU3F3	SREBF2
28	STAT6	ZNF462	ZNF143	SREBF2	RBPJ	HOXB2	MXI1
29	HSF4	SREBF1	NR1H2	ELF3	GLMP	ZNF664	ZNF704
30	FOSB	ZNF286A	SNAI3	PLSCR1	ARNT	RBPJ	ZNF710
31	TGIF1	TCF4	GTF2B	USF2	RUNX2	GTF2I	ZNF436
32	STAT2	RBPJ	SON	TBX3	SREBF1	ZNF302	GPBP1
33	EPAS1	SALL2	ZNF385A	STAT6	SOX4	GLMP	CUX1
34	ZNF432	NANOGP8	ZNF589	CENPX	ZNF451	SP3	GTF3A
35	IRF3	ZIC3	ZNF354B	ETS2	BBX	GPBP1	GTF2I
36	EHF	HMGN3	HBP1	IRF9	ZNF292	ZNF532	MTERF2
37	KLF7	POU2F1	MAFB	NFIC	GTF2I	JUN	ZBED5
38	ZNF528	GATAD2A	USF2	ZNF444	BAZ2B	ZNF32	CHCHD3
39	IRX4	ETV5	RBPJ	MBNL2	RUNX1	ZNF83	YBX3
40	SREBF2	PRDM14	ESRRA	ZGPAT	ZEB2	GPBP1L1	ATF3
41	E2F4	ZNF90	ELF1	MBD3	SP3	ATF6	CREB1
42	JUN	PBX1	YBX1	CEBPB	NR1D2	ZNF146	TFDP2
43	ZNF841	CEBPZ	MBD2	GATA4	IRF9	ZNF512	NFYB
44	HMGA2	HMGA2	JUN	ZBTB7B	ZNF587	FAM200B	ELF2
45	SGSM2	MYC	GPBP1L1	PROX1	KLF12	SON	ZEB1
46	ZNF91	ZBTB43	MEF2A	ZBTB16	STAT3	CREB3	THYN1
47	ZSCAN31	SON	EPAS1	RBCK1	ZFX	CREM	USF2
48	PLSCR1	IRF3	MAX	MLX	MEF2A	NFE2L1	YBX1
49	SP110	ETV1	GTF3A	SNAPC5	SKI	NFE2L2	ZNF573
50	GLI4	MLXIP	ZNF207	EGR1	TCF12	GTF3A	GPBP1L1
51	ANKZF1	PCGF2	STAT6	CXXC5	ZNF395	ZNF706	STAT4
52	MZF1	SOX4	ZNF706	ZBED1	ZBED6	DMTF1	ZNF83
53	ETS2	GLI2	KCMF1	NR2F2	KAT7	FOSL2	NFE2L1
54	HMBOX1	ZNF589	PBX3	HMGN3	ZNF644	ATF6B	SON
55	ZNF655	ZNF146	ZFX	ATOH8	TGIF1	HBP1	IRX3
56	DMTF1	FOXN3	ZNF320	NR1H2	ATF2	CGGBP1	DMTF1
57	SON	CENPX	FLI1	JUNB	KDM5B	ATF2	ZNF664
58	ZBED5	PBX3	MLX	THAP7	SP100	SNAPC5	SMAD4
59	NFE2L1	FOXJ3	IRF2	USF1	ZNF148	SMAD4	CAMTA1
60	AKAP8L	ZNF121	CREBL2	NR3C1	SON	PHF1	ZNF22
61	RBCK1	ZNF649	SP100	SLC2A4RG	HIF1A	ZNF655	ZNF532
62	ATF6B	GATAD2B	DDIT3	ZNF598	STAT1	AKAP8L	SAFB
63	ZNF274	YBX1	MSC	PIN1	AHRR	ZBED5	NR2C1
64	VDR	NME2	PREB	CREM	AKNA	VEZF1	YY1
65	CXXC1	FOXP1	ZNF24	THAP4	PRRX1	SAFB2	CGGBP1
66	GTF2I	PRR12	SP3	CAMTA1	ZNF410	CUX1	THAP4
67	KDM5B	GTF2I	ZNF410	NPAS2	SMAD4	SMYD3	BPTF
68	ZNF561	THYN1	TGIF1	RARA	STAT6	/	PBX2
69	ZNF207	PA2G4	ZNF331	JUND	ZNF664	/	ADNP
70	RFX5	SAFB2	CENPX	GLYR1	ZNF207	/	SP3
71	NFE2L2	KDM5B	TRAFD1	CREBL2	CREB1	/	PHF20
72	BAZ2B	ZNF721	SMAD4	STAT2	ELF1	/	EPAS1
73	KLF13	ZNF544	ZNF561	MTERF4	ZBTB1	/	HMG20A
74	ZSCAN18	TCF3	HMGN3	IRF3	KDM2A	/	ZNF32
75	ZBTB17	SAFB	DNTTIP1	ATF6B	TEAD1	/	REPIN1
76	TCF20	ZBED5	CREM	THYN1	JUND	/	SAFB2
77	USF1	TP53	ATF6	ZNF664	CGGBP1	/	ZNF24
78	ERF	ZNF195	STAT2	CENPB	ZNF655	/	SNAPC5
79	SP100	CAMTA1	NR3C1	HBP1	FOXN3	/	PHF1
80	PBX2	IRX2	ZNF787	BCL6	DDIT3	/	RBPJ
81	SAFB2	TFDP2	TERF2	GPBP1L1	SAFB2	/	AKAP8L
82	KLF4	MYBL2	GATAD2A	IRF1	SMAD3	/	SCMH1
83	ZBTB1	BCL11A	ZNF655	MBD4	CUX1	/	ZNF384
84	ZNF532	KDM2B	IRF3	MBD1	NR1H2	/	ZBTB38
85	RXRB	ZNF532	ZZZ3	BHLHE40	DEAF1	/	NFIL3
86	ZNF583	TEAD2	ZBTB1	CUX1	ARID5B	/	BBX
87	GPBP1L1	SREBF2	REPIN1	ZNF395	SREBF2	/	ZNF280D
88	ZNF544	ZNF362	CREB1	ATF6	GPBP1L1	/	ZNF639
89	HINFP	TFAP2C	RXRA	NFYC	MSANTD3	/	/
90	UBP1	TGIF1	GTF2IRD2	ELK1	BPTF	/	/
91	KDM2A	FOXP4	SNAPC5	ZNF787	FLYWCH1	/	/
92	GLYR1	FOXM1	/	FOXN3	BHLHE40	/	/
93	MBD3	ZNF384	/	TSC22D1	CEBPB	/	/
94	SMAD5	TEAD4	/	CXXC1	/	/	/
95	ZNF384	KMT2A	/	SAFB2	/	/	/
96	SMAD3	TCF12	/	/	/	/	/
97	ELF1	ZNF770	/	/	/	/	/
98	FLYWCH1	WIZ	/	/	/	/	/
99	DNMT1	THAP4	/	/	/	/	/
100	MXD4	GLYR1	/	/	/	/	/
101	CREBZF	SP2	/	/	/	/	/
102	JUNB	CGGBP1	/	/	/	/	/
103	NPAS2	ZNF28	/	/	/	/	/
104	ZNF598	PHF20	/	/	/	/	/
105	MLXIP	ADNP	/	/	/	/	/
106	HES4	ZNF511	/	/	/	/	/
107	GLMP	/	/	/	/	/	/
108	/	/	/	/	/	/	/
109	/	/	/	/	/	/	/
110	/	/	/	/	/	/	/
111	/	/	/	/	/	/	/
112	/	/	/	/	/	/	/
113	/	/	/	/	/	/	/
114	/	/	/	/	/	/	/
115	/	/	/	/	/	/	/
116	/	/	/	/	/	/	/
117	/	/	/	/	/	/	/
118	/	/	/	/	/	/	/
119	/	/	/	/	/	/	/
120	/	/	/	/	/	/	/
121	/	/	/	/	/	/	/
122	/	/	/	/	/	/	/
123	/	/	/	/	/	/	/
124	/	/	/	/	/	/	/
125	/	/	/	/	/	/	/
126	/	/	/	/	/	/	/
127	/	/	/	/	/	/	/
128	/	/	/	/	/	/	/
129	/	/	/	/	/	/	/
130	/	/	/	/	/	/	/
131	/	/	/	/	/	/	/
132	/	/	/	/	/	/	/
133	/	/	/	/	/	/	/
134	/	/	/	/	/	/	/
135	/	/	/	/	/	/	/
136	/	/	/	/	/	/	/
137	/	/	/	/	/	/	/
138	/	/	/	/	/	/	/
139	/	/	/	/	/	/	/
140	/	/	/	/	/	/	/
141	/	/	/	/	/	/	/
142	/	/	/	/	/	/	/
143	/	/	/	/	/	/	/
144	/	/	/	/	/	/	/
145	/	/	/	/	/	/	/
146	/	/	/	/	/	/	/
147	/	/	/	/	/	/	/
148	/	/	/	/	/	/	/
149	/	/	/	/	/	/	/
150	/	/	/	/	/	/	/
151	/	/	/	/	/	/	/
152	/	/	/	/	/	/	/
153	/	/	/	/	/	/	/
154	/	/	/	/	/	/	/
155	/	/	/	/	/	/	/
156	/	/	/	/	/	/	/
157	/	/	/	/	/	/	/
158	/	/	/	/	/	/	/
159	/	/	/	/	/	/	/
160	/	/	/	/	/	/	/
161	/	/	/	/	/	/	/
162	/	/	/	/	/	/	/
163	/	/	/	/	/	/	/
164	/	/	/	/	/	/	/
165	/	/	/	/	/	/	/
166	/	/	/	/	/	/	/
167	/	/	/	/	/	/	/
168	/	/	/	/	/	/	/
169	/	/	/	/	/	/	/
170	/	/	/	/	/	/	/
171	/	/	/	/	/	/	/
172	/	/	/	/	/	/	/
173	/	/	/	/	/	/	/
174	/	/	/	/	/	/	/
175	/	/	/	/	/	/	/
176	/	/	/	/	/	/	/
177	/	/	/	/	/	/	/
178	/	/	/	/	/	/	/
179	/	/	/	/	/	/	/
180	/	/	/	/	/	/	/
181	/	/	/	/	/	/	/
182	/	/	/	/	/	/	/
183	/	/	/	/	/	/	/
184	/	/	/	/	/	/	/
185	/	/	/	/	/	/	/
186	/	/	/	/	/	/	/
187	/	/	/	/	/	/	/
188	/	/	/	/	/	/	/
189	/	/	/	/	/	/	/
190	/	/	/	/	/	/	/
191	/	/	/	/	/	/	/
192	/	/	/	/	/	/	/
193	/	/	/	/	/	/	/
194	/	/	/	/	/	/	/
195	/	/	/	/	/	/	/
196	/	/	/	/	/	/	/
197	/	/	/	/	/	/	/
198	/	/	/	/	/	/	/
199	/	/	/	/	/	/	/
200	/	/	/	/	/	/	/
201	/	/	/	/	/	/	/
202	/	/	/	/	/	/	/
203	/	/	/	/	/	/	/
204	/	/	/	/	/	/	/
205	/	/	/	/	/	/	/
206	/	/	/	/	/	/	/
207	/	/	/	/	/	/	/
208	/	/	/	/	/	/	/
209	/	/	/	/	/	/	/
210	/	/	/	/	/	/	/
211	/	/	/	/	/	/	/
212	/	/	/	/	/	/	/
213	/	/	/	/	/	/	/
214	/	/	/	/	/	/	/
215	/	/	/	/	/	/	/
216	/	/	/	/	/	/	/
217	/	/	/	/	/	/	/
218	/	/	/	/	/	/	/
219	/	/	/	/	/	/	/
220	/	/	/	/	/	/	/
221	/	/	/	/	/	/	/
222	/	/	/	/	/	/	/
223	/	/	/	/	/	/	/
224	/	/	/	/	/	/	/
225	/	/	/	/	/	/	/
226	/	/	/	/	/	/	/
227	/	/	/	/	/	/	/
228	/	/	/	/	/	/	/
229	/	/	/	/	/	/	/
230	/	/	/	/	/	/	/
231	/	/	/	/	/	/	/
232	/	/	/	/	/	/	/
233	/	/	/	/	/	/	/
234	/	/	/	/	/	/	/
235	/	/	/	/	/	/	/
236	/	/	/	/	/	/	/
237	/	/	/	/	/	/	/
238	/	/	/	/	/	/	/
239	/	/	/	/	/	/	/
240	/	/	/	/	/	/	/
241	/	/	/	/	/	/	/
242	/	/	/	/	/	/	/
243	/	/	/	/	/	/	/
244	/	/	/	/	/	/	/
245	/	/	/	/	/	/	/
246	/	/	/	/	/	/	/
247	/	/	/	/	/	/	/
248	/	/	/	/	/	/	/
249	/	/	/	/	/	/	/
250	/	/	/	/	/	/	/
251	/	/	/	/	/	/	/
252	/	/	/	/	/	/	/
253	/	/	/	/	/	/	/
254	/	/	/	/	/	/	/
255	/	/	/	/	/	/	/
256	/	/	/	/	/	/	/
257	/	/	/	/	/	/	/
258	/	/	/	/	/	/	/
259	/	/	/	/	/	/	/
260	/	/	/	/	/	/	/
261	/	/	/	/	/	/	/
262	/	/	/	/	/	/	/
263	/	/	/	/	/	/	/
264	/	/	/	/	/	/	/
265	/	/	/	/	/	/	/
266	/	/	/	/	/	/	/
267	/	/	/	/	/	/	/
268	/	/	/	/	/	/	/
269	/	/	/	/	/	/	/
270	/	/	/	/	/	/	/
271	/	/	/	/	/	/	/
272	/	/	/	/	/	/	/
273	/	/	/	/	/	/	/
274	/	/	/	/	/	/	/
275	/	/	/	/	/	/	/
276	/	/	/	/	/	/	/
277	/	/	/	/	/	/	/
278	/	/	/	/	/	/	/
279	/	/	/	/	/	/	/
280	/	/	/	/	/	/	/
281	/	/	/	/	/	/	/
282	/	/	/	/	/	/	/
283	/	/	/	/	/	/	/
284	/	/	/	/	/	/	/
285	/	/	/	/	/	/	/
286	/	/	/	/	/	/	/
287	/	/	/	/	/	/	/
288	/	/	/	/	/	/	/
289	/	/	/	/	/	/	/
290	/	/	/	/	/	/	/
291	/	/	/	/	/	/	/
292	/	/	/	/	/	/	/
293	/	/	/	/	/	/	/
294	/	/	/	/	/	/	/
295	/	/	/	/	/	/	/
296	/	/	/	/	/	/	/
297	/	/	/	/	/	/	/
298	/	/	/	/	/	/	/
299	/	/	/	/	/	/	/
300	/	/	/	/	/	/	/
301	/	/	/	/	/	/	/
302	/	/	/	/	/	/	/
303	/	/	/	/	/	/	/
304	/	/	/	/	/	/	/
305	/	/	/	/	/	/	/
306	/	/	/	/	/	/	/
307	/	/	/	/	/	/	/
308	/	/	/	/	/	/	/
309	/	/	/	/	/	/	/
310	/	/	/	/	/	/	/
311	/	/	/	/	/	/	/
312	/	/	/	/	/	/	/
313	/	/	/	/	/	/	/
314	/	/	/	/	/	/	/
315	/	/	/	/	/	/	/
316	/	/	/	/	/	/	/
317	/	/	/	/	/	/	/
318	/	/	/	/	/	/	/
319	/	/	/	/	/	/	/
320	/	/	/	/	/	/	/
321	/	/	/	/	/	/	/
322	/	/	/	/	/	/	/
323	/	/	/	/	/	/	/
324	/	/	/	/	/	/	/
325	/	/	/	/	/	/	/
326	/	/	/	/	/	/	/
327	/	/	/	/	/	/	/
328	/	/	/	/	/	/	/
329	/	/	/	/	/	/	/
330	/	/	/	/	/	/	/
331	/	/	/	/	/	/	/
332	/	/	/	/	/	/	/
333	/	/	/	/	/	/	/
334	/	/	/	/	/	/	/
335	/	/	/	/	/	/	/
336	/	/	/	/	/	/	/
337	/	/	/	/	/	/	/
338	/	/	/	/	/	/	/
339	/	/	/	/	/	/	/
340	/	/	/	/	/	/	/
341	/	/	/	/	/	/	/
342	/	/	/	/	/	/	/
343	/	/	/	/	/	/	/
344	/	/	/	/	/	/	/
345	/	/	/	/	/	/	/
346	/	/	/	/	/	/	/
347	/	/	/	/	/	/	/
348	/	/	/	/	/	/	/
349	/	/	/	/	/	/	/
350	/	/	/	/	/	/	/
351	/	/	/	/	/	/	/
352	/	/	/	/	/	/	/
353	/	/	/	/	/	/	/
354	/	/	/	/	/	/	/
355	/	/	/	/	/	/	/
356	/	/	/	/	/	/	/
357	/	/	/	/	/	/	/
358	/	/	/	/	/	/	/
359	/	/	/	/	/	/	/
360	/	/	/	/	/	/	/
361	/	/	/	/	/	/	/
362	/	/	/	/	/	/	/
363	/	/	/	/	/	/	/
364	/	/	/	/	/	/	/
365	/	/	/	/	/	/	/
366	/	/	/	/	/	/	/
367	/	/	/	/	/	/	/
368	/	/	/	/	/	/	/
369	/	/	/	/	/	/	/
370	/	/	/	/	/	/	/
371	/	/	/	/	/	/	/
372	/	/	/	/	/	/	/
373	/	/	/	/	/	/	/
374	/	/	/	/	/	/	/
375	/	/	/	/	/	/	/
376	/	/	/	/	/	/	/
377	/	/	/	/	/	/	/
378	/	/	/	/	/	/	/
379	/	/	/	/	/	/	/
380	/	/	/	/	/	/	/
381	/	/	/	/	/	/	/
382	/	/	/	/	/	/	/
383	/	/	/	/	/	/	/
384	/	/	/	/	/	/	/
385	/	/	/	/	/	/	/
386	/	/	/	/	/	/	/
387	/	/	/	/	/	/	/
388	/	/	/	/	/	/	/
389	/	/	/	/	/	/	/
390	/	/	/	/	/	/	/
391	/	/	/	/	/	/	/
392	/	/	/	/	/	/	/
393	/	/	/	/	/	/	/
394	/	/	/	/	/	/	/
395	/	/	/	/	/	/	/
396	/	/	/	/	/	/	/
397	/	/	/	/	/	/	/
398	/	/	/	/	/	/	/
399	/	/	/	/	/	/	/
400	/	/	/	/	/	/	/
401	/	/	/	/	/	/	/
402	/	/	/	/	/	/	/
403	/	/	/	/	/	/	/
404	/	/	/	/	/	/	/
405	/	/	/	/	/	/	/
406	/	/	/	/	/	/	/
407	/	/	/	/	/	/	/
408	/	/	/	/	/	/	/
409	/	/	/	/	/	/	/
410	/	/	/	/	/	/	/
411	/	/	/	/	/	/	/
412	/	/	/	/	/	/	/
413	/	/	/	/	/	/	/
414	/	/	/	/	/	/	/
415	/	/	/	/	/	/	/
416	/	/	/	/	/	/	/
417	/	/	/	/	/	/	/
418	/	/	/	/	/	/	/
419	/	/	/	/	/	/	/
420	/	/	/	/	/	/	/
421	/	/	/	/	/	/	/
422	/	/	/	/	/	/	/
423	/	/	/	/	/	/	/
424	/	/	/	/	/	/	/
425	/	/	/	/	/	/	/
426	/	/	/	/	/	/	/
427	/	/	/	/	/	/	/
428	/	/	/	/	/	/	/
429	/	/	/	/	/	/	/
430	/	/	/	/	/	/	/
431	/	/	/	/	/	/	/
432	/	/	/	/	/	/	/
433	/	/	/	/	/	/	/
434	/	/	/	/	/	/	/
435	/	/	/	/	/	/	/
436	/	/	/	/	/	/	/
437	/	/	/	/	/	/	/
438	/	/	/	/	/	/	/
439	/	/	/	/	/	/	/
440	/	/	/	/	/	/	/
441	/	/	/	/	/	/	/
442	/	/	/	/	/	/	/
443	/	/	/	/	/	/	/
444	/	/	/	/	/	/	/
445	/	/	/	/	/	/	/
446	/	/	/	/	/	/	/
447	/	/	/	/	/	/	/
448	/	/	/	/	/	/	/
449	/	/	/	/	/	/	/
450	/	/	/	/	/	/	/
451	/	/	/	/	/	/	/
452	/	/	/	/	/	/	/
453	/	/	/	/	/	/	/
454	/	/	/	/	/	/	/
455	/	/	/	/	/	/	/
456	/	/	/	/	/	/	/
457	/	/	/	/	/	/	/
458	/	/	/	/	/	/	/
459	/	/	/	/	/	/	/
460	/	/	/	/	/	/	/
461	/	/	/	/	/	/	/
462	/	/	/	/	/	/	/
463	/	/	/	/	/	/	/
464	/	/	/	/	/	/	/
465	/	/	/	/	/	/	/
466	/	/	/	/	/	/	/
467	/	/	/	/	/	/	/
468	/	/	/	/	/	/	/
469	/	/	/	/	/	/	/
470	/	/	/	/	/	/	/
471	/	/	/	/	/	/	/
472	/	/	/	/	/	/	/
473	/	/	/	/	/	/	/
474	/	/	/	/	/	/	/
475	/	/	/	/	/	/	/
476	/	/	/	/	/	/	/
477	/	/	/	/	/	/	/
478	/	/	/	/	/	/	/
479	/	/	/	/	/	/	/
480	/	/	/	/	/	/	/
481	/	/	/	/	/	/	/
482	/	/	/	/	/	/	/
483	/	/	/	/	/	/	/
484	/	/	/	/	/	/	/
485	/	/	/	/	/	/	/
486	/	/	/	/	/	/	/
487	/	/	/	/	/	/	/
488	/	/	/	/	/	/	/
489	/	/	/	/	/	/	/
490	/	/	/	/	/	/	/
491	/	/	/	/	/	/	/
492	/	/	/	/	/	/	/
493	/	/	/	/	/	/	/
494	/	/	/	/	/	/	/
495	/	/	/	/	/	/	/
496	/	/	/	/	/	/	/
497	/	/	/	/	/	/	/
498	/	/	/	/	/	/	/
499	/	/	/	/	/	/	/
500	/	/	/	/	/	/	/
