## Supplementary Table S7 for "ANANSE: An enhancer network-based computational approach for predicting key transcription factors in cell fate determination"

### Sheet: tfs
	adrenal	bone	brain	cervix	colon	esophagus	heart	intestine	liver	lung	ovary	pancreas	prostate	skeletal	skin	spleen	stomach	thymus
1	NR5A1	NFE2	OLIG2	TCF12	ELF3	GRHL1	NKX2-5	HNF4G	FOXA3	EPAS1	FOXO1	NR5A2	HOXB13	MYF6	TFAP2C	NR5A1	FOXQ1	PAX8
2	NR4A3	RUNX3	SOX8	EHF	HNF4A	KLF5	NFE2L1	HNF4A	HNF4A	PPARG	NFATC4	PTF1A	HOXA10	SIX1	GRHL1	FLI1	FOXA3	ATF3
3	CEBPB	RUNX1	OLIG1	XBP1	HOXB9	PAX9	GATA4	CREB3L3	CEBPA	MECOM	NR4A2	FOXA3	FOXA1	MYOG	TP63	RUNX3	ELF3	PBX3
4	NFIL3	TAL1	POU3F3	HIF1A	CDX2	TP63	TBX5	KLF5	NR1H3	ERG	NR2F2	HEYL	HOXA13	MEF2C	KLF5	ETS1	FOXA1	KLF6
5	NR4A2	FOSL2	SOX10	SPDEF	KLF5	KLF4	CUX1	ESRRA	CUX2	ETV5	GATA4	HNF1B	GRHL2	TBX1	TFAP2A	ERG	SPDEF	GABPA
6	SREBF1	JUND	SOX9	NFATC4	EHF	OVOL1	MEF2A	NR1H3	HLF	ETS1	FOXO3	NEUROD1	SPDEF	MEF2D	GRHL2	ELK3	FOXP4	ATF1
7	STAT5A	JUNB	NEUROD6	MECOM	KLF4	KLF8	HSF2	NR1H4	PPARA	FOXF1	NR2F1	/	AR	SIX2	TP53	SP100	ESRRG	ZNF274
8	CEBPD	FOSL1	NFIX	FOSB	TFCP2L1	BHLHE40	GATA6	ZNF768	ONECUT1	GATA2	NR5A1	/	NFIX	TEAD4	BCL11A	IRF1	KLF2	RORC
9	PBX3	BACH1	SOX2	TWIST2	HNF4G	GRHL2	TEAD2	NR5A2	HNF1A	RUNX1	NR4A1	/	HOXD13	ZBTB18	KLF8	ETS2	HNF4A	JUN
10	MYC	IRF4	NEUROD2	KLF4	CDX1	KLF6	STAT4	IRF1	NR1H4	NR2F1	HOXD8	/	MEIS2	MYOD1	TEAD3	KLF2	KLF4	FOXE1
11	NR4A1	NFIL3	POU3F2	GATA2	FOXA3	PRDM1	PBX3	RARA	NFIA	NR3C1	FOXP1	/	NFIL3	SIX4	KLF4	IRF2	KLF5	TCFL5
12	GATA6	ATF4	NFIB	RUNX1	VDR	FOS	PPARA	ELF3	ZNF281	STAT1	MYC	/	NFIB	NFATC1	SOX15	RFX5	EHF	SMAD4
13	CREB3L2	MYBL2	NR2E1	ZEB1	FOXF2	TP53	HSF1	KLF3	CREB3L3	STAT3	FOXO4	/	HOXA11	NFIX	SNAI2	MYC	KLF3	YY1
14	MEIS1	JDP2	HEY1	HOXB9	NR5A2	FOSB	SRF	KLF4	BHLHE40	PBX2	MXI1	/	NR4A1	NFIC	MEF2A	STAT1	FOXF2	ATF6B
15	STAT5B	FOSB	NR2C2	FOS	ESRRA	BARX2	ESRRA	CDX1	NR2F6	ZNF331	ZBTB4	/	ZNF263	TCF15	SP1	IRF3	PPARG	ELF1
16	HOXD8	FOXN2	RFX4	TEAD1	KLF3	KLF3	NFYC	SP1	CEBPD	ARNT	EGR1	/	ATF3	CEBPB	BACH1	IRF8	NR2F6	FOSB
17	DBP	DDIT3	DBP	FOSL2	PPARG	STAT6	TEF	ETV7	XBP1	FOXF2	ZFX	/	GATA2	NFE2L1	KLF3	NR2C2	FOXF1	ZBTB14
18	NFATC4	MAFG	FOXK2	ATF3	IRF1	EGR1	ZBED1	JUND	AHR	BHLHE40	GATA6	/	NFIA	EBF3	FOXN3	NFKB1	SP1	ATF6
19	MEIS2	CEBPE	MEIS3	ELK3	UBP1	KLF9	E2F6	HNF1A	FOXA2	NFIB	ZNF146	/	CREB3L1	TEAD1	KLF10	ZNF384	PBX2	ELF2
20	NR1H4	FOS	EGR3	TEAD2	ETS2	SOX7	ZBTB16	IRF2	CEBPB	ETS2	ARX	/	TFCP2	RXRA	KLF13	MAX	NFATC2	PBX1
21	THRA	IRF1	ATF2	TEAD3	FOXF1	ATF3	/	NR2F6	NFIL3	STAT2	HIVEP2	/	NKX3-1	/	SOX21	GABPA	IRF1	EPAS1
22	FOXK2	IRF5	PAX6	HOXA11	E2F4	UBP1	/	KLF6	ETS2	SPI1	ZNF263	/	IRF6	/	OVOL1	NKX2-3	STAT1	ETV5
23	JUNB	BATF	MXI1	NR2F2	HES1	FOXF2	/	ELF1	ATF3	CREB1	KLF15	/	NR4A3	/	NFIX	STAT2	KLF16	SOX9
24	SP100	E2F1	CTCF	ZNF146	MAZ	MAX	/	CDX2	/	TGIF1	STAT5B	/	ZBTB1	/	DLX3	NR2F2	ESRRA	PBX2
25	FOSB	JUN	SOX21	RUNX3	FOXA1	TFDP1	/	PPARA	/	ZNF24	NFYC	/	NFIC	/	SOX10	ETV6	GRHL2	SRF
26	ATF1	GFI1	TCF3	ATF1	SPDEF	SRF	/	NKX2-3	/	TEAD2	ZBTB16	/	TFDP2	/	TFAP2B	AHR	ATF4	ZNF143
27	PBX1	SPI1	CREB5	TFAP2C	SMAD1	FOXK2	/	ETS2	/	MEIS1	HSF1	/	JUNB	/	SOX7	MEF2C	SREBF2	FOXP4
28	PHOX2A	GFI1B	SREBF1	PBX1	KLF16	SP1	/	IRF3	/	MEF2A	WT1	/	ZNF384	/	FOXK2	SPI1	/	MXI1
29	FOS	ZNF350	BHLHE22	ESR1	ETV6	OSR2	/	SP100	/	NFIX	OSR2	/	TCF12	/	UBP1	TLX1	/	TEF
30	EGR1	ELF1	CREB1	BACH1	MXI1	FOXF1	/	NR2C2	/	IRF3	PBX1	/	MEIS1	/	RXRA	IRF9	/	EGR1
31	USF2	BACH2	MEF2C	SP3	/	MYC	/	IRF9	/	NR4A3	PBX3	/	NR4A2	/	CEBPB	ELK4	/	FOS
32	IRF2	RARA	HIVEP2	CREB1	/	RXRA	/	E2F4	/	FLI1	ZNF331	/	FOS	/	ZNF263	ZNF146	/	GRHL2
33	FOXN3	RUNX2	UBP1	KLF6	/	EHF	/	IRF8	/	UBP1	ZBTB14	/	ATF1	/	TP73	EOMES	/	SP3
34	NFIC	SP3	NFIC	MSX1	/	SMAD3	/	FOXA3	/	KLF6	ATF7	/	JUN	/	SMAD3	ERF	/	SMAD1
35	STAT3	MAX	JUND	NFIL3	/	MAFF	/	MZF1	/	ELF3	USF2	/	SP8	/	IRX3	YY1	/	XBP1
36	KLF2	MEF2D	PRRX1	ELF2	/	PPARD	/	CREB3L2	/	ZBTB33	FOXL2	/	SP1	/	MAX	ZNF528	/	TEAD1
37	HLF	YY1	MEF2D	GTF2I	/	NFATC4	/	STAT6	/	IRF1	ZNF143	/	BHLHE40	/	KLF11	TFCP2	/	MAZ
38	GABPA	NR3C1	NR3C1	ZFX	/	HSF1	/	MYB	/	ELF1	KLF9	/	CTCF	/	ARNTL	ELK1	/	RFX5
39	ATF3	ZNF384	NFIA	JUN	/	SP2	/	MAX	/	ELF2	ZNF274	/	MEF2D	/	SP3	MAFB	/	MZF1
40	STAT1	FOXN3	EGR4	HIVEP1	/	SOX2	/	NR1H2	/	KLF2	ATF2	/	FOSB	/	NR2C2	STAT3	/	PPARD
41	YY1	PRDM1	USF2	CUX1	/	FOSL2	/	STAT3	/	PPARD	THRA	/	GRHL1	/	ELF2	SP1	/	SP100
42	ESRRG	NFATC3	TCF12	STAT3	/	ETS2	/	SPDEF	/	ZNF384	JUNB	/	NFATC4	/	CTCF	E2F4	/	CTCF
43	JUND	REST	MEIS2	RARA	/	ZNF431	/	ERF	/	ETV1	STAT5A	/	CDC5L	/	MAFK	SP3	/	ZFX
44	RFX5	HSF2	STAT1	SMAD4	/	TEAD1	/	KLF7	/	TEAD1	ZNF711	/	HOXA9	/	NFIB	MEF2D	/	ATF2
45	BHLHE40	RXRA	MEF2A	KLF3	/	STAT3	/	IRF5	/	HOXA5	KLF2	/	YY1	/	YY1	NFE2	/	MAX
46	NFYB	E2F4	SP2	ZNF528	/	E2F4	/	FOXN3	/	IRF2	MAX	/	REST	/	EHF	TCF3	/	ZBTB1
47	ERF	CREB1	CREM	EGR1	/	HIVEP1	/	RXRA	/	ZBTB14	CUX1	/	SP3	/	ZBTB14	SP2	/	HSF1
48	JUN	ZNF317	CDC5L	SP1	/	TFCP2L1	/	SMAD1	/	KLF7	ZBTB33	/	NR3C1	/	NFIC	USF2	/	CREB1
49	HSF2	CTCF	RFX5	TFDP1	/	FOXO3	/	YY1	/	CUX1	FOXN3	/	CREBZF	/	SP2	PBX2	/	NFYC
50	GATA2	MAFF	TEF	ZNF384	/	HIVEP2	/	PPARG	/	NFKB1	NR3C1	/	ZNF350	/	ZBED1	SMAD1	/	RELA
51	ARNT	E4F1	IRF9	ELF1	/	KLF7	/	SP2	/	SP100	MAFF	/	JUND	/	ZNF274	ZBED1	/	ZNF384
52	HSF1	CEBPA	ZNF324	SMAD3	/	MXI1	/	NFATC2	/	ATF1	MEF2C	/	ZFX	/	NFKB2	FOXP1	/	TFCP2
53	ZNF384	ETS2	KLF7	ATF2	/	ERF	/	DBP	/	ELK3	KLF11	/	EGR1	/	E2F4	ZFX	/	ZNF768
54	USF1	/	EGR2	MAX	/	ELF1	/	RORC	/	MAX	E2F4	/	CREB3L2	/	HSF1	TFDP1	/	FOXP1
55	ZNF24	/	ATF7	ETS1	/	CUX1	/	USF2	/	FOXA1	SP3	/	PBX3	/	ZNF384	FOXN2	/	SP2
56	NFIA	/	HLF	SP100	/	FOXN3	/	/	/	RUNX3	SP100	/	NR2F1	/	/	UBP1	/	NR4A1
57	KLF7	/	SOX5	JDP2	/	MECOM	/	/	/	BACH1	BCL6	/	STAT3	/	/	KLF3	/	STAT5B
58	E4F1	/	SREBF2	ZNF768	/	NFIX	/	/	/	FOXJ3	ZNF75A	/	SP2	/	/	ZNF143	/	REST
59	NR1H2	/	ZNF768	MAZ	/	AHR	/	/	/	ZNF143	JUN	/	SMAD1	/	/	MEF2A	/	ETS1
60	/	/	KLF13	HSF1	/	YY1	/	/	/	ZFX	NR2C2	/	KLF10	/	/	USF1	/	NR3C1
61	/	/	ERF	STAT5B	/	/	/	/	/	CEBPB	CREB3L2	/	RFX5	/	/	RELA	/	NFKB1
62	/	/	YY1	GABPA	/	/	/	/	/	ERF	ERF	/	MEF2A	/	/	PPARD	/	ZBTB33
63	/	/	SMAD1	NFE2L1	/	/	/	/	/	USF2	MEF2A	/	VEZF1	/	/	PRDM1	/	THAP1
64	/	/	TFCP2	CEBPB	/	/	/	/	/	E2F4	ZNF140	/	HIVEP1	/	/	JUND	/	NRF1
65	/	/	MAZ	KLF7	/	/	/	/	/	FOSB	THAP1	/	TEF	/	/	NRF1	/	KLF3
66	/	/	NFYA	PBX3	/	/	/	/	/	SP1	UBP1	/	E2F4	/	/	HIVEP2	/	IRF2
67	/	/	MAX	NFIC	/	/	/	/	/	CREB3L2	GABPA	/	PATZ1	/	/	NFYC	/	CDC5L
68	/	/	ZKSCAN1	FOXO1	/	/	/	/	/	YY1	MAZ	/	ETV6	/	/	KLF7	/	NFYB
69	/	/	PRDM4	NR4A1	/	/	/	/	/	SP3	PPARD	/	ATF2	/	/	JUN	/	STAT3
70	/	/	USF1	ETS2	/	/	/	/	/	NR2C2	TCFL5	/	ZBED1	/	/	PPARG	/	TP53
71	/	/	KLF9	IRF2	/	/	/	/	/	TFCP2	HIVEP1	/	TFDP1	/	/	MAZ	/	RXRA
72	/	/	NRF1	NFIX	/	/	/	/	/	HSF1	RXRA	/	ZNF143	/	/	ETV3	/	ZNF394
73	/	/	THAP1	MAF	/	/	/	/	/	FOXK2	TFCP2	/	KLF2	/	/	NFE2L1	/	TFDP1
74	/	/	NR3C2	FOXN3	/	/	/	/	/	MEF2D	JUND	/	FOXJ2	/	/	/	/	E2F4
75	/	/	/	MEF2A	/	/	/	/	/	KLF4	/	/	GABPA	/	/	/	/	SP1
76	/	/	/	FOXK2	/	/	/	/	/	FOS	/	/	MAX	/	/	/	/	IRF9
77	/	/	/	NFATC3	/	/	/	/	/	FOXN3	/	/	MYC	/	/	/	/	STAT1
78	/	/	/	HEY1	/	/	/	/	/	KLF3	/	/	FOXN3	/	/	/	/	MEF2A
79	/	/	/	NRF1	/	/	/	/	/	ATF2	/	/	KLF9	/	/	/	/	STAT2
80	/	/	/	E2F4	/	/	/	/	/	JUN	/	/	NFATC3	/	/	/	/	/
81	/	/	/	SP2	/	/	/	/	/	GATA6	/	/	HSF1	/	/	/	/	/
82	/	/	/	ZNF143	/	/	/	/	/	/	/	/	ARNT	/	/	/	/	/
83	/	/	/	KLF10	/	/	/	/	/	/	/	/	ZBTB33	/	/	/	/	/
84	/	/	/	TFDP2	/	/	/	/	/	/	/	/	ERF	/	/	/	/	/
85	/	/	/	MEF2D	/	/	/	/	/	/	/	/	STAT1	/	/	/	/	/
86	/	/	/	NR3C1	/	/	/	/	/	/	/	/	NR2C2	/	/	/	/	/
87	/	/	/	NFE2L2	/	/	/	/	/	/	/	/	IRF3	/	/	/	/	/
88	/	/	/	ELK1	/	/	/	/	/	/	/	/	KLF3	/	/	/	/	/
89	/	/	/	/	/	/	/	/	/	/	/	/	/	/	/	/	/	/
90	/	/	/	/	/	/	/	/	/	/	/	/	/	/	/	/	/	/
91	/	/	/	/	/	/	/	/	/	/	/	/	/	/	/	/	/	/
92	/	/	/	/	/	/	/	/	/	/	/	/	/	/	/	/	/	/
93	/	/	/	/	/	/	/	/	/	/	/	/	/	/	/	/	/	/
94	/	/	/	/	/	/	/	/	/	/	/	/	/	/	/	/	/	/
95	/	/	/	/	/	/	/	/	/	/	/	/	/	/	/	/	/	/
96	/	/	/	/	/	/	/	/	/	/	/	/	/	/	/	/	/	/
97	/	/	/	/	/	/	/	/	/	/	/	/	/	/	/	/	/	/
98	/	/	/	/	/	/	/	/	/	/	/	/	/	/	/	/	/	/
99	/	/	/	/	/	/	/	/	/	/	/	/	/	/	/	/	/	/
100	/	/	/	/	/	/	/	/	/	/	/	/	/	/	/	/	/	/
101	/	/	/	/	/	/	/	/	/	/	/	/	/	/	/	/	/	/
102	/	/	/	/	/	/	/	/	/	/	/	/	/	/	/	/	/	/
103	/	/	/	/	/	/	/	/	/	/	/	/	/	/	/	/	/	/
104	/	/	/	/	/	/	/	/	/	/	/	/	/	/	/	/	/	/
105	/	/	/	/	/	/	/	/	/	/	/	/	/	/	/	/	/	/
106	/	/	/	/	/	/	/	/	/	/	/	/	/	/	/	/	/	/
107	/	/	/	/	/	/	/	/	/	/	/	/	/	/	/	/	/	/
108	/	/	/	/	/	/	/	/	/	/	/	/	/	/	/	/	/	/
109	/	/	/	/	/	/	/	/	/	/	/	/	/	/	/	/	/	/
110	/	/	/	/	/	/	/	/	/	/	/	/	/	/	/	/	/	/
111	/	/	/	/	/	/	/	/	/	/	/	/	/	/	/	/	/	/
112	/	/	/	/	/	/	/	/	/	/	/	/	/	/	/	/	/	/
113	/	/	/	/	/	/	/	/	/	/	/	/	/	/	/	/	/	/
114	/	/	/	/	/	/	/	/	/	/	/	/	/	/	/	/	/	/
115	/	/	/	/	/	/	/	/	/	/	/	/	/	/	/	/	/	/
116	/	/	/	/	/	/	/	/	/	/	/	/	/	/	/	/	/	/
117	/	/	/	/	/	/	/	/	/	/	/	/	/	/	/	/	/	/
118	/	/	/	/	/	/	/	/	/	/	/	/	/	/	/	/	/	/
119	/	/	/	/	/	/	/	/	/	/	/	/	/	/	/	/	/	/
120	/	/	/	/	/	/	/	/	/	/	/	/	/	/	/	/	/	/
121	/	/	/	/	/	/	/	/	/	/	/	/	/	/	/	/	/	/
122	/	/	/	/	/	/	/	/	/	/	/	/	/	/	/	/	/	/
123	/	/	/	/	/	/	/	/	/	/	/	/	/	/	/	/	/	/
124	/	/	/	/	/	/	/	/	/	/	/	/	/	/	/	/	/	/
125	/	/	/	/	/	/	/	/	/	/	/	/	/	/	/	/	/	/
126	/	/	/	/	/	/	/	/	/	/	/	/	/	/	/	/	/	/
127	/	/	/	/	/	/	/	/	/	/	/	/	/	/	/	/	/	/
128	/	/	/	/	/	/	/	/	/	/	/	/	/	/	/	/	/	/
129	/	/	/	/	/	/	/	/	/	/	/	/	/	/	/	/	/	/
130	/	/	/	/	/	/	/	/	/	/	/	/	/	/	/	/	/	/
131	/	/	/	/	/	/	/	/	/	/	/	/	/	/	/	/	/	/
132	/	/	/	/	/	/	/	/	/	/	/	/	/	/	/	/	/	/
133	/	/	/	/	/	/	/	/	/	/	/	/	/	/	/	/	/	/
134	/	/	/	/	/	/	/	/	/	/	/	/	/	/	/	/	/	/
135	/	/	/	/	/	/	/	/	/	/	/	/	/	/	/	/	/	/
136	/	/	/	/	/	/	/	/	/	/	/	/	/	/	/	/	/	/
137	/	/	/	/	/	/	/	/	/	/	/	/	/	/	/	/	/	/
138	/	/	/	/	/	/	/	/	/	/	/	/	/	/	/	/	/	/
139	/	/	/	/	/	/	/	/	/	/	/	/	/	/	/	/	/	/
140	/	/	/	/	/	/	/	/	/	/	/	/	/	/	/	/	/	/
141	/	/	/	/	/	/	/	/	/	/	/	/	/	/	/	/	/	/
142	/	/	/	/	/	/	/	/	/	/	/	/	/	/	/	/	/	/
143	/	/	/	/	/	/	/	/	/	/	/	/	/	/	/	/	/	/
144	/	/	/	/	/	/	/	/	/	/	/	/	/	/	/	/	/	/
145	/	/	/	/	/	/	/	/	/	/	/	/	/	/	/	/	/	/
146	/	/	/	/	/	/	/	/	/	/	/	/	/	/	/	/	/	/
147	/	/	/	/	/	/	/	/	/	/	/	/	/	/	/	/	/	/
148	/	/	/	/	/	/	/	/	/	/	/	/	/	/	/	/	/	/
149	/	/	/	/	/	/	/	/	/	/	/	/	/	/	/	/	/	/
150	/	/	/	/	/	/	/	/	/	/	/	/	/	/	/	/	/	/
151	/	/	/	/	/	/	/	/	/	/	/	/	/	/	/	/	/	/
152	/	/	/	/	/	/	/	/	/	/	/	/	/	/	/	/	/	/
153	/	/	/	/	/	/	/	/	/	/	/	/	/	/	/	/	/	/
154	/	/	/	/	/	/	/	/	/	/	/	/	/	/	/	/	/	/
155	/	/	/	/	/	/	/	/	/	/	/	/	/	/	/	/	/	/
156	/	/	/	/	/	/	/	/	/	/	/	/	/	/	/	/	/	/
157	/	/	/	/	/	/	/	/	/	/	/	/	/	/	/	/	/	/
158	/	/	/	/	/	/	/	/	/	/	/	/	/	/	/	/	/	/
159	/	/	/	/	/	/	/	/	/	/	/	/	/	/	/	/	/	/
160	/	/	/	/	/	/	/	/	/	/	/	/	/	/	/	/	/	/
161	/	/	/	/	/	/	/	/	/	/	/	/	/	/	/	/	/	/
162	/	/	/	/	/	/	/	/	/	/	/	/	/	/	/	/	/	/
163	/	/	/	/	/	/	/	/	/	/	/	/	/	/	/	/	/	/
164	/	/	/	/	/	/	/	/	/	/	/	/	/	/	/	/	/	/
165	/	/	/	/	/	/	/	/	/	/	/	/	/	/	/	/	/	/
166	/	/	/	/	/	/	/	/	/	/	/	/	/	/	/	/	/	/
167	/	/	/	/	/	/	/	/	/	/	/	/	/	/	/	/	/	/
168	/	/	/	/	/	/	/	/	/	/	/	/	/	/	/	/	/	/
169	/	/	/	/	/	/	/	/	/	/	/	/	/	/	/	/	/	/
170	/	/	/	/	/	/	/	/	/	/	/	/	/	/	/	/	/	/
171	/	/	/	/	/	/	/	/	/	/	/	/	/	/	/	/	/	/
172	/	/	/	/	/	/	/	/	/	/	/	/	/	/	/	/	/	/
173	/	/	/	/	/	/	/	/	/	/	/	/	/	/	/	/	/	/
174	/	/	/	/	/	/	/	/	/	/	/	/	/	/	/	/	/	/
175	/	/	/	/	/	/	/	/	/	/	/	/	/	/	/	/	/	/
176	/	/	/	/	/	/	/	/	/	/	/	/	/	/	/	/	/	/
177	/	/	/	/	/	/	/	/	/	/	/	/	/	/	/	/	/	/
178	/	/	/	/	/	/	/	/	/	/	/	/	/	/	/	/	/	/
179	/	/	/	/	/	/	/	/	/	/	/	/	/	/	/	/	/	/
180	/	/	/	/	/	/	/	/	/	/	/	/	/	/	/	/	/	/
181	/	/	/	/	/	/	/	/	/	/	/	/	/	/	/	/	/	/
182	/	/	/	/	/	/	/	/	/	/	/	/	/	/	/	/	/	/
183	/	/	/	/	/	/	/	/	/	/	/	/	/	/	/	/	/	/
184	/	/	/	/	/	/	/	/	/	/	/	/	/	/	/	/	/	/
185	/	/	/	/	/	/	/	/	/	/	/	/	/	/	/	/	/	/
186	/	/	/	/	/	/	/	/	/	/	/	/	/	/	/	/	/	/
187	/	/	/	/	/	/	/	/	/	/	/	/	/	/	/	/	/	/
188	/	/	/	/	/	/	/	/	/	/	/	/	/	/	/	/	/	/
189	/	/	/	/	/	/	/	/	/	/	/	/	/	/	/	/	/	/
190	/	/	/	/	/	/	/	/	/	/	/	/	/	/	/	/	/	/
191	/	/	/	/	/	/	/	/	/	/	/	/	/	/	/	/	/	/
192	/	/	/	/	/	/	/	/	/	/	/	/	/	/	/	/	/	/
193	/	/	/	/	/	/	/	/	/	/	/	/	/	/	/	/	/	/
194	/	/	/	/	/	/	/	/	/	/	/	/	/	/	/	/	/	/
195	/	/	/	/	/	/	/	/	/	/	/	/	/	/	/	/	/	/
196	/	/	/	/	/	/	/	/	/	/	/	/	/	/	/	/	/	/
197	/	/	/	/	/	/	/	/	/	/	/	/	/	/	/	/	/	/
198	/	/	/	/	/	/	/	/	/	/	/	/	/	/	/	/	/	/
199	/	/	/	/	/	/	/	/	/	/	/	/	/	/	/	/	/	/
200	/	/	/	/	/	/	/	/	/	/	/	/	/	/	/	/	/	/
